# Identification of disease-specific vulnerability states at the single-cell level

**DOI:** 10.1101/2024.12.04.626873

**Authors:** Matthew D’Antuono, Madison Sharp, Rishika Chowdary, Michael E. Ivan, Ricardo J. Komotar, Robert K. Suter, Nagi G. Ayad

**Author notes:** Contact Information: Nagi G. Ayad, Ph.D. (Lead Contact) Georgetown University, Department of Oncology 3970 Reservoir Rd NW, Washington, D.C. 20057,; Robert K. Suter, Ph.D., Georgetown University, Department of Oncology 3970 Reservoir Rd NW, Washington, D.C. 20057.

## Abstract

Intratumor heterogeneity in glioblastoma (GBM) impedes successful treatment as it is not obvious which tumor cells should be targeted. Here, we posit that single-cell-resolution transcriptomic data can be integrated with loss-of-function screens to identify the most critical cells to target within a tumor. We parsed CRISPR screen data from the Dependency Map (DepMap) Consortium and identified a GBM Dependency Signature (GDS) − 168 genes that are essential for GBM cell viability in vitro. Through similarity scoring of GDS transcriptomic profiles in single-cell RNA-sequencing (scRNA-seq) data and iterative hierarchical clustering, we identify and report 3 single-cell vulnerability states (VS) characterized in 49 GBM tumors using both scRNA-seq and spatial transcriptomic data. These VS reflect single-cell gene dependencies and differ significantly in enrichment profiles and spatial distributions. Additionally, each VS is differently sensitive to cancer drugs, with VS2 solely responsive to temozolomide treatment. Importantly, the proportion of VS in each GBM tumor is variable, suggesting a means of stratifying patients in clinical trials. Collectively, we have developed a novel computational pipeline to identify unique vulnerability states in GBM and other cancers, which can be used to identify existing or novel drugs for incurable diseases.
