## Supplementary material for "Identification of disease-specific vulnerability states at the single-cell level": Table S2-S7, File S1-S3: ST.03__05_essential.genes_killing_2024.01.31.csv

Gene	EffectSize	Avg	t_stat	p.value	q.value	log_odds	min_samples	p.left	p.right	q.left	q.right	mEffectScore
26	AASDHPPT	-0.171375663943681	-0.383871417989295	-4.8489600198046	1.42291150275911e-06	0.000279034544468031	4.91425395383383	1078	7.11455751379554e-07	0.999999288544249	0.000243471318212301	1	-0.547457279026445
208	ACTL6A	-0.208248178214565	-1.52745603964649	-4.04618936352189	5.57643952447802e-05	0.00422268446017113	1.49781850200629	1078	2.78821976223901e-05	0.999972117802378	0.00365885710604191	1	-1.72623839157858
222	ACTR3	-0.170098399161173	-0.548063087975261	-4.19751380751199	2.92044936676489e-05	0.00262735065969833	2.09630416120954	1078	1.46022468338244e-05	0.999985397753166	0.00225533640699768	1	-0.710429741720017
542	ALDOA	-0.211900606524707	-1.09588160114898	-3.6574057418106	0.000267063093895373	0.0123308258670792	0.0580707441931221	1078	0.000133531546947687	0.999866468453052	0.0114241474944999	1	-1.29815036192257
545	ALG1	-0.299381603135703	-1.06675167958957	-5.34620724507114	1.09554979377223e-07	3.41439831262621e-05	7.32597840540868	1078	5.47774896886116e-08	0.99999994522251	3.18677175845113e-05	1	-1.35252502803729
888	ARFRP1	-0.1853816830897	-0.748529178177103	-3.34388638868078	0.000854496068017678	0.0282988991937619	-0.999683387541367	1078	0.000427248034008839	0.999572751965991	0.0252771523306992	1	-0.925484421126362
1020	ARPC3	-0.106803166253491	-0.731757497102208	-3.12831714468363	0.00180516632134798	0.0468832854263188	-1.67314660313293	1078	0.000902583160673989	0.999097416839326	0.0425750916303868	1	-0.83370597398054
1402	BCCIP	-0.246151472111205	-0.56258089687949	-6.93588626497244	6.93940615614587e-12	1.10103141493831e-08	16.5098298235764	1078	3.46970307807294e-12	0.99999999999653	8.65096111737242e-09	1	-0.797543665712913
1574	BRAT1	-0.281587931583457	-0.476059838446105	-5.30293077942146	1.38156977701603e-07	3.95287497020667e-05	7.10720283213203	1078	6.90784888508013e-08	0.999999930921511	3.44464818832296e-05	1	-0.744848318593951
1733	C19orf25	-0.225113863641727	-0.412840279387436	-4.91601628558025	1.02009820872845e-06	0.000211949690915925	5.2264023336885	1078	5.10049104364226e-07	0.999999489950896	0.000181671163642221	1	-0.627721694681812
1842	C3orf38	-0.207969312683723	-0.323316523999739	-5.78344483211048	9.57510712067924e-09	4.64206512714486e-06	9.63040298270473	1078	4.78755356033962e-09	0.999999995212446	4.39774590992671e-06	1	-0.521832686106929
2079	CARS1	-0.189825046381667	-1.72979016016505	-3.61021809417406	0.000319974996376971	0.0141023323529477	-0.107043756313105	1078	0.000159987498188486	0.999840012501812	0.013023301896373	1	-1.91098679534755
2365	CCT3	-0.191217026943872	-2.03609227052296	-3.8922222836193	0.000105412710234229	0.00659415065131899	0.910754198831761	1078	5.27063551171145e-05	0.999947293644883	0.00578543406200629	1	-2.21861761442393
2368	CCT6A	-0.28331981527536	-1.49512024573623	-5.73701158701331	1.25041230381503e-08	5.89822863202261e-06	9.37759348053837	1078	6.25206151907513e-09	0.999999993747938	5.45586148462091e-06	1	-1.76556188758998
2370	CCT7	-0.166184811186765	-1.61818686562771	-3.88855622077098	0.000106994978556932	0.00665983214470035	0.897045334545809	1078	5.3497489278466e-05	0.999946502510721	0.00583252380374379	1	-1.77681782176053
2371	CCT8	-0.198680859275324	-1.6512778418418	-4.27255222684749	2.10282841080647e-05	0.00205031643876007	2.40096067607449	1078	1.05141420540323e-05	0.999989485857946	0.00174765067875263	1	-1.84092775296825
2475	CDC42	-0.191479108187742	-1.09586848474196	-3.40529050353664	0.000685234286397872	0.0243572179236295	-0.79981062123435	1078	0.000342617143198936	0.999657382856801	0.0221182065620317	1	-1.27864399710299
2541	CDK2	-0.175323815182937	-0.643024195931027	-3.79677884454068	0.000154744813273051	0.00851975150174942	0.557946501061807	1078	7.73724066365257e-05	0.999922627593363	0.0076726171194732	1	-0.810378746787467
2606	CEBPZ	-0.160556421275674	-1.00095865529979	-3.97574683784091	7.48235671899238e-05	0.00526570854099089	1.22648421609887	1078	3.74117835949619e-05	0.999962588216405	0.00466391327916336	1	-1.15421705742657
2636	CENPL	-0.104465063242181	-0.453981476752303	-3.53622447077574	0.000423099854678643	0.0171729343342008	-0.361742225100488	1078	0.000211549927339322	0.999788450072661	0.0156195732549787	1	-0.55369812802893
2822	CHMP3	-0.198466737230047	-0.956213581697155	-3.30366936293671	0.000985588716400424	0.0308823696002453	-1.12866162927379	1078	0.000492794358200212	0.9995072056418	0.0275959588364827	1	-1.14565910359856
2824	CHMP4B	-0.389440898388084	-1.0450158991465	-4.7518852524997	2.28716062808254e-06	0.000394668451342494	4.46963619127277	1078	1.14358031404127e-06	0.999998856419686	0.000344119090016591	1	-1.41675493851695
2828	CHMP7	-0.187935324629601	-0.602733472682567	-3.78551398100934	0.000161829050043947	0.00877363604325519	0.516867935427884	1078	8.09145250219735e-05	0.999919085474978	0.00794038569277844	1	-0.782126282556277
2881	CHTF8	-0.117205939828387	-0.474177502803216	-3.36631317217111	0.000788618961011787	0.0266223727786049	-0.927095921483345	1078	0.000394309480505893	0.999605690519494	0.0239786876768967	1	-0.58605589991213
3502	CTDNEP1	-0.322045847455214	-0.486769312721236	-8.52947113914538	4.90508908308709e-17	2.14021299417798e-13	27.8720692672566	1078	2.45254454154355e-17	1	1.07010649708899e-13	1	-0.79417671256485
3783	DCTN1	-0.0954632374605281	-0.419641617373329	-3.4604821484947	0.000560271588104934	0.0212113232694044	-0.617124235008902	1078	0.000280135794052467	0.999719864205947	0.0194016270380861	1	-0.51076561676747
3784	DCTN2	-0.137555122245891	-0.927759121140061	-3.60701818622079	0.000323897525320812	0.0141678784697347	-0.118164848760614	1078	0.000161948762660406	0.99983805123734	0.0130856099755188	1	-1.05906173782932
3818	DDX10	-0.218121837637531	-1.47628477771039	-4.60830580617124	4.54341318599994e-06	0.000683587847717732	3.82782395594737	1078	2.27170659299997e-06	0.999997728293407	0.000591762614442216	1	-1.68449198636439
3844	DDX51	-0.169522941088885	-1.073468817196	-4.09519431141859	4.53291105209291e-05	0.00369686432673727	1.68930263303058	1078	2.26645552604645e-05	0.99997733544474	0.00319003615291039	1	-1.23528617005357
3847	DDX54	-0.163145088804133	-1.36826444926855	-3.8730829721221	0.000113923789724052	0.00700109824666858	0.839323023623931	1078	5.69618948620259e-05	0.999943038105138	0.00613676512979591	1	-1.52399385221795
3848	DDX55	-0.227049415525685	-1.1940729629532	-5.31586621948526	1.28925078681682e-07	3.80181755014397e-05	7.17241883244854	1078	6.44625393408412e-08	0.999999935537461	3.35454489718585e-05	1	-1.41080195050044
4150	DNLZ	-0.129623268001419	-0.448754153927065	-3.30515966908768	0.000980415389315052	0.0308309725940822	-1.1239094031094	1078	0.000490207694657526	0.999509792305342	0.0275959588364827	1	-0.572485455201146
4200	DPH3	-0.170315157063723	-1.07638159186626	-3.53440068652037	0.000425996497414191	0.017210455716134	-0.367954974590869	1078	0.000212998248707095	0.999787001751293	0.0156195732549787	1	-1.23895515088163
4363	EAF1	-0.276933928718377	-0.482179326682737	-4.94380308659147	8.8763318605949e-07	0.000190914810898857	5.3569504387047	1078	4.43816593029745e-07	0.999999556183407	0.000165061763589637	1	-0.746525349550279
4491	EIF1AD	-0.159303514304747	-1.33918941903081	-3.38652395594522	0.000733326361689914	0.0251943799027049	-0.86127407481252	1078	0.000366663180844957	0.999633336819155	0.0228549017688823	1	-1.49125186450352
4544	ELAC2	-0.155747949519226	-1.00760171223571	-3.59175786728962	0.000343231803970836	0.0147911720363037	-0.171068837070106	1078	0.000171615901985418	0.999828384098015	0.0136767686637055	1	-1.15627020950406
4713	EPRS1	-0.134547946713744	-1.59453042768758	-3.21408693229699	0.0013473373054792	0.0382447775731292	-1.41046054359122	1078	0.000673668652739602	0.99932633134726	0.0345809970478361	1	-1.72296255864161
5039	FAM50A	-0.259425501455747	-0.62972179649638	-3.70897863575987	0.000218680791739052	0.0107814572266149	0.240919935968261	1078	0.000109340395869526	0.99989065960413	0.0099391558807856	1	-0.877355229704138
5088	FARSA	-0.166463377231181	-1.28058579857596	-3.50223346446525	0.000480234326532788	0.0189199316049137	-0.47701858843612	1078	0.000240117163266394	0.999759882836734	0.0172459458867834	1	-1.43948265866026
5227	FERMT2	-0.360396092600751	-0.556497045027244	-5.24602657934122	1.86951566753341e-07	5.09822764772823e-05	6.82210109398125	1078	9.34757833766707e-08	0.999999906524217	4.53175790909176e-05	1	-0.900511497055233
5775	GGPS1	-0.249747685782168	-1.14372645120769	-3.81147475496456	0.000145941643498202	0.00829680620187008	0.611715272340828	1078	7.29708217491008e-05	0.999927029178251	0.00744771784787752	1	-1.3821219694543
6098	GPR61	-0.126302189543294	-0.431518934891554	-4.79543587286195	1.85047165129238e-06	0.000347271846559204	4.66804051247057	1078	9.25235825646191e-07	0.999999074764174	0.00029159519058954	1	-0.552080115819244
6130	GPX4	-0.37709155514219	-0.849809616202391	-4.11211123290878	4.21789096245686e-05	0.00353917552729613	1.75592304433208	1078	2.10894548122843e-05	0.999978910545188	0.00304193599040328	1	-1.20976064611085
6144	GRB2	-0.259446381320845	-0.825466949484728	-3.18386418654309	0.00149476233077818	0.0412134075182804	-1.50381863490543	1078	0.000747381165389088	0.999252618834611	0.0373754827493861	1	-1.07312031347281
6247	GTF2H3	-0.135918455266814	-0.834768726522112	-3.18046820801982	0.00151222657032194	0.0413898686763403	-1.51425474960584	1078	0.000756113285160968	0.999243886714839	0.0375967098743999	1	-0.964509070185889
6404	HAUS2	-0.112207014710188	-0.499006035234098	-3.62920893819779	0.000297596815803954	0.0134167532703099	-0.0408442460176444	1078	0.000148798407901977	0.999851201592098	0.0123357826276783	1	-0.606112731093822
6405	HAUS3	-0.162430234952731	-1.16848870865506	-3.58260843824316	0.000355336819210876	0.0151260817211888	-0.202682837383673	1078	0.000177668409605438	0.999822331590395	0.0139677781659627	1	-1.32353575110994
6406	HAUS4	-0.156096876238495	-1.03702374223737	-3.63242469421867	0.000293955978768152	0.013325749863482	-0.029601019453696	1078	0.000146977989384076	0.999853022010616	0.0123327252342321	1	-1.18602530591957
6747	HSCB	-0.203459204399214	-0.645211145382314	-4.64653359975164	3.79147324157781e-06	0.000585598075090775	3.99686000639444	1078	1.89573662078891e-06	0.999998104263379	0.000516973300666074	1	-0.839422204127019
7095	IMP4	-0.128467269229497	-1.0585888503166	-4.11271365954209	4.20706567431807e-05	0.00353917552729613	1.75830036075087	1078	2.10353283715903e-05	0.999978964671628	0.00304193599040328	1	-1.18121669821749
7156	INTS12	-0.139609563708828	-0.528655224153872	-3.23964741281634	0.00123326515878694	0.0358282200817672	-1.3308292046615	1078	0.000616632579393472	0.999383367420607	0.0323185838082711	1	-0.661918898603208
7167	INTS8	-0.169129281536708	-1.01759343570031	-4.53971336172572	6.26511575922518e-06	0.000857398604818655	3.52788482375116	1078	3.13255787961259e-06	0.99999686744212	0.000723989752257067	1	-1.17903502262172
7168	INTS9	-0.186175196692834	-1.71916835738892	-3.33566763105973	0.000879891860277744	0.0287042105372476	-1.02616563120601	1078	0.000439945930138872	0.999560054069861	0.0255945877290458	1	-1.89688104514117
7241	ISCU	-0.190179428721876	-1.9853975007932	-3.83630761468617	0.000132130374478538	0.00774931493553573	0.70303181896451	1078	6.60651872392691e-05	0.999933934812761	0.00682269652595836	1	-2.16693241002772
7276	ITGAV	-0.434551062922388	-0.653238707598154	-5.36819981034999	9.73101787566576e-08	3.08791736334535e-05	7.43780280993523	1078	4.86550893783288e-08	0.999999951344911	2.92819749972404e-05	1	-1.06803744947861
7285	ITGB5	-0.272849137868715	-0.411219656590763	-5.71244357747211	1.4389503399512e-08	6.43948725209443e-06	9.24460534091699	1078	7.194751699756e-09	0.999999992805248	5.97952387694483e-06	1	-0.67166656091999
7364	JUN	-0.318999140709061	-0.241866537112173	-9.05582182707482	6.18619772988444e-19	3.59892363265577e-15	32.0750407834786	1078	3.09309886494222e-19	1	1.79946181632789e-15	1	-0.546365716879912
7542	KDM8	-0.147564604391085	-0.501400130843879	-4.14962036274023	3.59197029661117e-05	0.00308820973333767	1.90458584395269	1078	1.79598514830559e-05	0.999982040148517	0.0026790879310579	1	-0.642257253217188
7591	KIF18A	-0.366335260596961	-1.05784881538892	-4.36801273332219	1.37444840436968e-05	0.00152791388544357	2.79606302919997	1078	6.87224202184839e-06	0.999993127757978	0.00134765438210472	1	-1.40753247323148
7592	KIF18B	-0.255555877540827	-0.412594709756182	-6.02964841440871	2.25282247453264e-09	1.51225040953916e-06	11.0027502100654	1078	1.12641123726632e-09	0.999999998873589	1.31061702160061e-06	1	-0.656534411045153
7610	KIF2C	-0.195470500315108	-0.329588720193257	-5.09814647254833	4.04761124404006e-07	9.81152208919878e-05	6.0948568847729	1078	2.02380562202003e-07	0.999999797619438	9.05678962079888e-05	1	-0.516174197766768
8164	LMNA	-0.253710433505275	-0.288282589776743	-9.09034187420108	4.60824126426468e-19	3.59892363265577e-15	32.3582350210562	1078	2.30412063213234e-19	1	1.79946181632789e-15	1	-0.53046073084996
8350	LSM5	-0.191479472068244	-1.34355240256867	-3.73457319976301	0.000197852693181574	0.00995136326829396	0.332590293618944	1078	9.89263465907868e-05	0.999901073653409	0.00923294934250803	1	-1.52632826227017
8414	LYRM4	-0.177610369202274	-1.17727837771159	-3.68137788422519	0.000243442610132411	0.0114832537152459	0.142752460495003	1078	0.000121721305066206	0.999878278694934	0.0105168412738638	1	-1.34681554831377
8498	MAK16	-0.197040646146848	-1.63874659985835	-4.0953535068477	4.5298450647322e-05	0.00369686432673727	1.6899283196335	1078	2.2649225323661e-05	0.999977350774676	0.00319003615291039	1	-1.82683085299852
8747	MED27	-0.114481510767251	-0.863941885275155	-3.3135906968704	0.000951619686728018	0.0301974879862984	-1.09698536440558	1078	0.000475809843364009	0.999524190156636	0.0271382653471636	1	-0.973219691007531
8754	MED7	-0.124847103816457	-0.520132989446288	-3.65567395724728	0.000268850250102222	0.012378021552253	0.0519740934932722	1078	0.000134425125051111	0.999865574874949	0.0114444961342295	1	-0.639305224907452
8993	MMS19	-0.137029795470491	-0.700223995902525	-3.32943879959112	0.000899603656656796	0.0291836108171581	-1.04619348862744	1078	0.000449801828328398	0.999550198171672	0.0259946732113097	1	-0.831025164306175
9294	MTOR	-0.186782240739746	-1.1217987237488	-4.06217947414078	5.21316107668146e-05	0.00403924443330324	1.56005344773127	1078	2.60658053834073e-05	0.999973934194617	0.00349943462582006	1	-1.30009086263673
9468	NAA50	-0.16976516889591	-1.44026548723583	-3.37792280689316	0.000756401302567412	0.0257841248705255	-0.88933315348593	1078	0.000378200651283706	0.999621799348716	0.0234068651306898	1	-1.60231405754556
9522	NAT10	-0.118445510579599	-1.10516799758161	-3.34018847372787	0.000865837126600829	0.0284584846903282	-1.01160659774089	1078	0.000432918563300415	0.9995670814367	0.0253547908902085	1	-1.21822962131668
9534	NBAS	-0.239678524218521	-0.544397579301148	-4.99044412927553	7.01709439975664e-07	0.000159051102024614	5.57765815837571	1078	3.50854719987832e-07	0.99999964914528	0.000142406219254596	1	-0.7731816251461
9584	NDC1	-0.15968430700798	-0.523452341387275	-4.32764374181799	1.64688548577988e-05	0.00177426496193311	2.6279513348122	1078	8.23442742889942e-06	0.999991765572571	0.0015621245860498	1	-0.675878270803983
9592	NDOR1	-0.151905496350482	-0.763029858661099	-3.54760208074014	0.00040544104859588	0.0167686133304201	-0.322913559740561	1078	0.00020272052429794	0.999797279475702	0.0153530810362938	1	-0.908030559722923
9681	NELFA	-0.151582334758982	-0.831425104444523	-3.19234429233506	0.00145196164258315	0.0406107156218008	-1.47771088954117	1078	0.000725980821291574	0.999274019178708	0.0366200672659013	1	-0.976117333078096
9683	NELFCD	-0.187293098810453	-0.644020956013351	-4.39571513226248	1.21300901195937e-05	0.00138504398625342	2.91229712186981	1078	6.06504505979683e-06	0.99999393495494	0.00122843865559992	1	-0.822800732150602
9750	NGDN	-0.111763146466744	-0.546378085328059	-3.17692100292328	0.00153066934409634	0.0416767114859804	-1.52514392968449	1078	0.00076533467204817	0.999234665327952	0.0379471194069793	1	-0.653061088773587
9760	NHLRC2	-0.281099696722152	-0.65918395704503	-4.51856534607017	6.91162730633365e-06	0.000910288781982955	3.43628157541697	1078	3.45581365316683e-06	0.999996544186347	0.000766255746859069	1	-0.927506394825266
9763	NHP2	-0.15084892828926	-1.12539842027145	-3.2705883131565	0.00110714633951222	0.0333155604543219	-1.23360850648953	1078	0.000553573169756108	0.999446426830244	0.0299118035038804	1	-1.26939057909302
9882	NOL12	-0.140779719198662	-0.904911424548478	-3.92984111877635	9.04046898475845e-05	0.00602226355690799	1.0521509845282	1078	4.52023449237923e-05	0.999954797655076	0.00525944350636631	1	-1.03929206560175
9890	NOLC1	-0.167395916688081	-0.53054200724903	-5.80914801775908	8.25325437167759e-09	4.11554424425397e-06	9.77116823727647	1078	4.12662718583879e-09	0.999999995873373	4.00122357080247e-06	1	-0.690329018633108
9898	NOP2	-0.140444956317321	-1.22190739149995	-3.85936895777199	0.000120417081940518	0.00727210841213791	0.788350446303063	1078	6.02085409702589e-05	0.99993979145903	0.00636860403366017	1	-1.35596848616648
9903	NOPCHAP1	-0.141066808034602	-0.727426436038374	-4.05442051547525	5.38653774230703e-05	0.00413749405642955	1.52982517140781	1078	2.69326887115351e-05	0.999973067311288	0.00357329032146189	1	-0.862081116435039
10006	NRDE2	-0.135386488736562	-1.06300550810838	-3.35703276036405	0.000815285210915627	0.0272068313309951	-0.957190892628225	1078	0.000407642605457813	0.999592357394542	0.0243650218940247	1	-1.19223806553874
10129	NUP155	-0.151873406441047	-0.964694469853753	-4.26710046152283	2.1539829968753e-05	0.0020885258469147	2.37865076540822	1078	1.07699149843765e-05	0.999989230085016	0.00177327666247475	1	-1.10966453963839
10276	ORC5	-0.131136015312901	-0.615121298215438	-3.34134063458939	0.000862288686356789	0.0283986849963699	-1.00789306349044	1078	0.000431144343178395	0.999568855656822	0.0253388940203301	1	-0.740296585559571
10418	PAK1IP1	-0.159966806475488	-1.16193021816544	-3.21728884390647	0.00133253200129827	0.0379391207482198	-1.40051916444684	1078	0.000666266000649136	0.999333733999351	0.0343018894080513	1	-1.31462580616477
10641	PDCD5	-0.128722501497288	-0.445639565999347	-3.84664147888426	0.000126754546961653	0.00752465002762491	0.741201903255462	1078	6.33772734808263e-05	0.999936622726519	0.00658406877417179	1	-0.568511044701303
10752	PES1	-0.221432590804639	-1.22962717173127	-4.93929821432204	9.07920088500839e-07	0.000190914810898857	5.33573790767663	1078	4.53960044250419e-07	0.999999546039956	0.000165061763589637	1	-1.44099464477207
10776	PFDN5	-0.148615846670068	-0.638905336056226	-3.92545346981372	9.20448507569464e-05	0.00606210860475843	1.03559121188266	1078	4.60224253784732e-05	0.999953977574622	0.00528440388243745	1	-0.780765916968564
11193	PNO1	-0.137373020871729	-0.732698547448207	-4.28713956330779	1.97158729376454e-05	0.0019890238750331	2.4607907890194	1078	9.85793646882272e-06	0.999990142063531	0.00172156251062454	1	-0.863827340098493
11245	POLR1B	-0.200888766740499	-1.23781223424913	-4.23985096129366	2.42795670113649e-05	0.00231176803989201	2.26755194621848	1078	1.21397835056825e-05	0.999987860216494	0.00198014618247361	1	-1.42956969341051
11248	POLR1E	-0.175128880167008	-0.680159831119587	-4.19943949026612	2.89612147601569e-05	0.00261896415134206	2.10405720390231	1078	1.44806073800784e-05	0.99998551939262	0.00225533640699768	1	-0.847328307642639
11250	POLR1G	-0.122287583433455	-0.453953466742682	-4.28223781092704	2.01479126059732e-05	0.00201171349556126	2.44066423035241	1078	1.00739563029866e-05	0.999989926043697	0.00172156251062454	1	-0.570682523656435
11251	POLR1H	-0.219849268152862	-0.82388080566818	-5.67896476563444	1.74094919589099e-08	7.59619657897138e-06	9.06424613255691	1078	8.70474597945497e-09	0.999999991295254	6.79905826860214e-06	1	-1.03373692526864
11282	POMP	-0.145833655411549	-0.543744832703333	-3.8002865079235	0.000152599286932171	0.00845496938040376	0.570761829540807	1078	7.62996434660856e-05	0.999923700356534	0.00765320504260685	1	-0.682949685596176
11325	PPAN	-0.180414779702054	-1.23987831710255	-4.39359248501505	1.22470822250837e-05	0.00138797614334017	2.90336582901145	1078	6.12354111254186e-06	0.999993876458887	0.00122843865559992	1	-1.41209242499997
11357	PPIL4	-0.176233458959204	-0.881948395611024	-4.28008905572295	2.03401363011013e-05	0.00201171349556126	2.43184846780064	1078	1.01700681505507e-05	0.999989829931849	0.00172156251062454	1	-1.05017124279936
11377	PPP1CB	-0.235272518389889	-1.05798344602311	-3.7367109258162	0.000196200287808525	0.00994026392095456	0.340274627420915	1078	9.81001439042625e-05	0.999901899856096	0.00920506350301663	1	-1.28256175903164
11381	PPP1R12A	-0.375158938338014	-1.17534934674427	-4.37535861576187	1.32974547348337e-05	0.00148769536850675	2.82681594909102	1078	6.64872736741687e-06	0.999993351272633	0.00131863907663099	1	-1.53345560606692
11420	PPP2R1A	-0.270801401872606	-0.962535215273789	-3.68269764083771	0.00024220097782967	0.0114556467914939	0.147430167090212	1078	0.000121100488914835	0.999878899511085	0.0105152578757742	1	-1.22102746251582
11448	PPRC1	-0.138152729214154	-0.449420333562442	-4.80704715397702	1.74833423119023e-06	0.000334799461346196	4.72123080800059	1078	8.74167115595114e-07	0.999999125832884	0.00028519954114676	1	-0.581293393266862
11493	PREB	-0.234505285960316	-1.16175609873518	-5.40571835660636	7.941682484892e-08	2.64308593335731e-05	7.62957412321075	1078	3.970841242446e-08	0.999999960291588	2.47511043587179e-05	1	-1.38560205351548
11525	PRKAR1A	-0.369457602114874	-0.184858420498595	-10.2340233825678	1.58819398762591e-23	2.7718749666035e-19	42.2508110058423	1078	7.94096993812955e-24	1	1.38593748330175e-19	1	-0.537522495244612
11545	PRKRA	-0.288674364268479	-0.644574850653773	-4.54904025654098	5.99877787799457e-06	0.00084017310743431	3.56841523740877	1078	2.99938893899729e-06	0.999997000611061	0.000707409934490806	1	-0.920127652910048
11695	PSMA1	-0.206216379121466	-2.47952090942624	-3.93256251304929	8.94013291378791e-05	0.00599682636028809	1.06243104003664	1078	4.47006645689395e-05	0.999955299335431	0.00525225395984963	1	-2.67636381676945
11711	PSMB7	-0.247735847949799	-1.49090479495747	-3.85587151440457	0.000122128113325383	0.00735000676506174	0.775379191521935	1078	6.10640566626914e-05	0.999938935943337	0.00642018663213224	1	-1.72737992254591
11797	PTK2	-0.269058584083493	-0.485289973913531	-5.65409864771896	2.00429299566986e-08	8.32879182224429e-06	8.9309311206064	1078	1.00214649783493e-08	0.999999989978535	7.28769284446375e-06	1	-0.742118622356865
11874	PWP1	-0.144517278951205	-0.680338378023044	-4.09094207531576	4.61553914379027e-05	0.00372939836465609	1.67259876714436	1078	2.30776957189513e-05	0.999976922304281	0.00322220018706286	1	-0.818286689749194
11875	PWP2	-0.155551948891482	-1.43023979851061	-3.42430839549149	0.000639505986806695	0.0232043617208674	-0.737185033046162	1078	0.000319752993403347	0.999680247006597	0.0211388219464721	1	-1.57872120427066
11944	RAB1B	-0.0923573628121841	-0.44491559450844	-3.29314268351031	0.00102285719393109	0.0316523521377293	-1.16216887957612	1078	0.000511428596965545	0.999488571403034	0.0283363914375862	1	-0.533074895374616
12005	RABGGTB	-0.279784264671162	-1.43517532388876	-4.46645877447388	8.78856335732936e-06	0.00105783997431358	3.21233680840933	1078	4.39428167866468e-06	0.999995605718321	0.000913016644496841	1	-1.70224212198396
12011	RAC1	-0.198676190794196	-0.602142271946573	-4.04360580408659	5.6373430311114e-05	0.00422268446017113	1.48778538385738	1078	2.8186715155557e-05	0.999971813284844	0.00367121447470102	1	-0.791787726795578
12038	RAE1	-0.130281604610855	-1.38801344772328	-3.15919686319756	0.00162596861495624	0.043457932981365	-1.57937473461698	1078	0.000812984307478122	0.999187015692522	0.039413930884488	1	-1.51237316121546
12095	RARS1	-0.147192900193452	-0.88670787274273	-3.39992484922897	0.000698676018285414	0.0244859288095087	-0.817417921187232	1078	0.000349338009142707	0.999650661990857	0.022333319683398	1	-1.02721018656375
12219	RCC1	-0.160562579735339	-1.40417870123373	-3.26523284275621	0.00112808388505353	0.0337191255761931	-1.25050096507353	1078	0.000564041942526763	0.999435958057473	0.0302541234080874	1	-1.55744298189019
12225	RCL1	-0.115166681922468	-0.925175978480697	-3.27439219161357	0.00109249403483435	0.0331029485936873	-1.22159367082723	1078	0.000546247017417174	0.999453752982583	0.0296998417289157	1	-1.03510781122487
12605	RPF2	-0.165399533682735	-1.0101858146884	-3.86133965969968	0.000119462963762971	0.00723953856442756	0.795664385561156	1078	5.97314818814856e-05	0.999940268518119	0.00635666800779005	1	-1.16806718774919
12620	RPL17	-0.0943087579852138	-2.98929712958841	-3.78397669834106	0.000162819182550021	0.00877363604325519	0.511271275359732	1078	8.14095912750107e-05	0.999918590408725	0.00794038569277844	1	-3.07931912584702
12664	RPP25L	-0.484094046246893	-0.531519649335049	-7.46401210012337	1.72324788114515e-13	3.75948065870328e-10	20.0429180578677	1078	8.61623940572573e-14	0.999999999999914	2.50632043913552e-10	1	-0.993609420752537
12666	RPP38	-0.130862323843254	-0.759836716622243	-3.89625183518654	0.0001036990792807	0.00657423182757404	0.925836771637238	1078	5.18495396403501e-05	0.99994815046036	0.00578543406200629	1	-0.884750753018076
12686	RPS21	-0.164392815944942	-1.25948922003597	-4.21952441666913	2.65361720956161e-05	0.0024766620940363	2.18512660896394	1078	1.32680860478081e-05	0.999986731913952	0.00210516277993086	1	-1.41640963525615
12687	RPS23	-0.134142751874153	-1.82938931440481	-3.71275741237604	0.000215481113089953	0.0106538013222633	0.254415492116514	1078	0.000107740556544976	0.999892259443455	0.00984500488680353	1	-1.9574346684665
12712	RPTOR	-0.193547407776326	-1.00824584627079	-4.05360477889139	5.40508018601924e-05	0.00413749405642955	1.52665038160178	1078	2.70254009300962e-05	0.99997297459907	0.00357329032146189	1	-1.19299564460274
12730	RRN3	-0.150687802119526	-1.14714901070914	-3.39089889639226	0.000721842228741303	0.0250463467559085	-0.84697514773583	1078	0.000360921114370652	0.999639078885629	0.0228230297431557	1	-1.29098736727777
12731	RRP1	-0.229801899894313	-0.98724055662697	-5.16229620335452	2.90214902278362e-07	7.55988162606606e-05	6.4079050247703	1078	1.45107451139181e-07	0.999999854892549	6.84475768846522e-05	1	-1.206596915617
12732	RRP12	-0.196914155303036	-1.25445031752706	-4.86791305341807	1.29569912253127e-06	0.000256975418017481	5.00206533230226	1078	6.47849561265637e-07	0.999999352150439	0.000226138367855383	1	-1.44241382940723
12747	RSL1D1	-0.200063609212832	-1.26997924894254	-5.05378546190242	5.08359278880166e-07	0.000119897222895886	5.88055614876241	1078	2.54179639440083e-07	0.999999745820361	0.000108199932857263	1	-1.46094905773661
12769	RTF2	-0.199276201793002	-1.32940093728276	-3.82551515730354	0.000137974012218024	0.00797371005046746	0.663274431023636	1078	6.8987006109012e-05	0.999931012993891	0.0070825306918858	1	-1.51961912990335
13016	SDAD1	-0.142317910113969	-1.14938783516272	-3.35889106346965	0.000809879409857686	0.0271244847724694	-0.951171208135637	1078	0.000404939704928843	0.999595060295071	0.0243281461361324	1	-1.28523674936242
13248	SGO1	-0.211031582218744	-1.16032038920692	-3.45192575485178	0.000578140328784005	0.0216259797942841	-0.64563430561396	1078	0.000289070164392002	0.999710929835608	0.0196485069337172	1	-1.36175962677936
13951	SNRPB2	-0.346037604050637	-0.731265165830564	-4.64033734047176	3.90465709126182e-06	0.000597789300120988	3.96937028880964	1078	1.95232854563091e-06	0.999998047671454	0.000524215232413789	1	-1.0615737878789
13966	SNUPN	-0.167175112459072	-1.00410603886767	-3.40250662943056	0.000692177950693691	0.0244052157039535	-0.808949245330887	1078	0.000346088975346845	0.999653911024653	0.022206951789443	1	-1.1636822825786
14130	SPCS3	-0.239543827409541	-1.0211755167342	-5.57447265914655	3.1350927452603e-08	1.21592830406729e-05	8.50773777828162	1078	1.56754637263015e-08	0.999999984324536	1.05224564775054e-05	1	-1.2498309883524
14132	SPDL1	-0.149957693488909	-1.30675382954669	-3.29200371582569	0.00102696693995777	0.0317232814213858	-1.16578802330809	1078	0.000513483469978886	0.999486516530021	0.0283602120301946	1	-1.44989526424064
14187	SPOUT1	-0.293171733160838	-1.32602293663489	-6.3597059627296	2.97831207859947e-10	2.47526098608555e-07	12.9260535413008	1078	1.48915603929973e-10	0.999999999851084	2.36274912308166e-07	1	-1.60586868192478
14247	SRF	-0.175704940193489	-0.617181924301804	-3.94115769978616	8.63010677103821e-05	0.00583803308042364	1.09494469838499	1078	4.31505338551911e-05	0.999956849466145	0.00515826210530582	1	-0.78490027630468
14276	SRSF1	-0.208205761505988	-1.62984048210198	-4.51423700942065	7.05160531398377e-06	0.000918445280186259	3.417583977601	1078	3.52580265699188e-06	0.999996474197343	0.000769197922155992	1	-1.82858234535769
14291	SSB	-0.145095909003995	-0.936671474789079	-3.91036929560663	9.79008029066275e-05	0.00635190599676346	0.978797897643378	1078	4.89504014533138e-05	0.999951049598547	0.00558386507558618	1	-1.07517211520198
14649	TAF1A	-0.152081639382137	-0.515850692296551	-4.98072336622869	7.37058276009728e-07	0.000164921513989715	5.53149593015098	1078	3.68529138004864e-07	0.999999631470862	0.00014618043285452	1	-0.661019529888591
14650	TAF1B	-0.155059951781019	-0.784193057212564	-4.33717184785509	1.5782835996985e-05	0.00171091824009552	2.66749418695993	1078	7.89141799849249e-06	0.999992108582001	0.00151350459700758	1	-0.932204829367173
14652	TAF1D	-0.145449574884793	-0.526164288304712	-4.10584696172341	4.3320360690761e-05	0.00361756102935814	1.73122275125713	1078	2.16601803453805e-05	0.999978339819655	0.00309864858662234	1	-0.665002518876559
14785	TBL3	-0.163935407103743	-1.08705056246727	-3.94564598902284	8.47228590788499e-05	0.00576576924661857	1.111950278372	1078	4.2361429539425e-05	0.999957638570461	0.00510966447027921	1	-1.24353436015721
15089	TIMM9	-0.20813081476118	-0.704562517762716	-4.80512855262726	1.76482842169541e-06	0.000334799461346196	4.71243336698023	1078	8.82414210847707e-07	0.999999117585789	0.00028519954114676	1	-0.903232840943842
15555	TOP1	-0.197609955899804	-1.18892095526023	-3.99272209661631	6.97346894118526e-05	0.00501536002955557	1.29144768452876	1078	3.48673447059263e-05	0.999965132655294	0.00444189611060242	1	-1.37754864043731
15617	TPRKB	-0.156013469512526	-0.520940642721439	-3.84866424434407	0.000125726726622282	0.00748910771241872	0.748685054043661	1078	6.28633633111409e-05	0.999937136636689	0.00656978610700205	1	-0.669862590892487
15655	TRAPPC11	-0.149932836056572	-1.17104873892061	-3.16601163927303	0.0015886977629649	0.0427894167546704	-1.55855868975133	1078	0.00079434888148245	0.999205651118518	0.0388340925168437	1	-1.31416644606552
15660	TRAPPC3	-0.212905781041514	-1.52124667085991	-3.74331076343146	0.000191180343430323	0.00982143572797317	0.364025617643578	1078	9.55901717151613e-05	0.999904409828285	0.00906703949426473	1	-1.72447491639954
15775	TRMT5	-0.152747097580671	-0.824542131072102	-3.79778789473438	0.000154124713769018	0.00851246401712235	0.561631909352629	1078	7.70623568845088e-05	0.999922937643115	0.0076726171194732	1	-0.970346178762742
15823	TSEN34	-0.121959357668976	-0.484443832246586	-4.13253552851184	3.86524813184875e-05	0.00327476580801729	1.83671016174664	1078	1.93262406592437e-05	0.999980673759341	0.00283446116156118	1	-0.60085958274879
15970	TUBGCP4	-0.139612357279837	-1.07164120523775	-3.70051743666932	0.000226008025042463	0.0109951470562584	0.210750087361838	1078	0.000113004012521231	0.999886995987479	0.0101662836625415	1	-1.2049075462776
16092	UBIAD1	-0.239510196037482	-0.479529303538868	-3.93180587467858	8.96792345175724e-05	0.00599682636028809	1.05957214818606	1078	4.48396172587862e-05	0.999955160382741	0.00525225395984963	1	-0.708152672483737
16116	UBTF	-0.2692489296764	-1.53530898779574	-5.56220559092453	3.35710299950301e-08	1.27372866631144e-05	8.44304398290662	1078	1.6785514997515e-08	0.999999983214485	1.08502812315419e-05	1	-1.79231932975957
16188	UNC50	-0.142438405094987	-0.473718310026395	-3.37043745248204	0.000777030440993444	0.0263330335663274	-0.913695407260959	1078	0.000388515220496722	0.999611484779503	0.0237921268186993	1	-0.609682242162519
16230	URB2	-0.130983788508444	-0.737199861249752	-3.5506961433259	0.000400759483728598	0.0166534649274172	-0.31233330982471	1078	0.000200379741864299	0.999799620258136	0.0152717363963214	1	-0.862229841189631
16276	USP36	-0.127454796024329	-1.3062891315667	-3.59713922138216	0.000336293640497455	0.0145641015076975	-0.152437909276737	1078	0.000168146820248728	0.999831853179751	0.013461772723858	1	-1.42795052777174
16307	UTP18	-0.11822273397181	-0.876744735778464	-4.07919847714334	4.85123082086713e-05	0.00382848734863131	1.62655425016155	1078	2.42561541043357e-05	0.999975743845896	0.0033091189098635	1	-0.989593709115192
16310	UTP25	-0.121766847381365	-0.887988262337963	-3.94513123843276	8.49024635524536e-05	0.00576576924661857	1.10999899724279	1078	4.24512317762268e-05	0.999957548768224	0.00510966447027921	1	-1.00422025302017
16313	UTP6	-0.182796139279407	-0.904889685685642	-4.740368691644	2.41826922591565e-06	0.000405827430768325	4.4174598627963	1078	1.20913461295782e-06	0.999998790865387	0.000357678413558524	1	-1.07937690954326
16350	VCL	-0.184405653148043	-0.419340621403381	-6.29122960106881	4.56759839835772e-10	3.46601281941466e-07	12.5192072296616	1078	2.28379919917886e-10	0.99999999977162	3.06608826332835e-07	1	-0.595364199408331
16430	VRK1	-0.422439764750725	-0.580672127260011	-7.60285664580613	6.27214016232225e-14	1.56382374647157e-10	21.0105310526022	1078	3.13607008116112e-14	0.999999999999969	1.0946766225301e-10	1	-0.983910084522066
16493	WDHD1	-0.15858744987008	-1.09791457697421	-3.30289346486138	0.000988292113744976	0.0309035245646479	-1.13113494974544	1078	0.000494146056872488	0.999505853943128	0.0275959588364827	1	-1.24929350639564
16497	WDR12	-0.142540956643581	-1.26161165854978	-3.3384713181893	0.000871150814035492	0.0285462458818161	-1.0171388416581	1078	0.000435575407017746	0.999564424592982	0.0254250755139824	1	-1.39767348080047
16507	WDR3	-0.139295383609272	-1.09794906479639	-4.29819250981838	1.87738589168409e-05	0.00192741270397426	2.5062556935918	1078	9.38692945842044e-06	0.999990613070542	0.00170656333164387	1	-1.23091284005978
16526	WDR55	-0.226037615544027	-1.11849573895514	-5.01690765480618	6.13567824070315e-07	0.000140902621493411	5.70376373971753	1078	3.06783912035157e-07	0.999999693216088	0.000127483324208324	1	-1.33425891742898
16534	WDR73	-0.204001152099669	-0.51890056397767	-3.55790915027342	0.000390041274169495	0.0163246771176983	-0.287633227016494	1078	0.000195020637084748	0.999804979362915	0.0149942518900445	1	-0.713628936436445
16673	YEATS2	-0.0953835742017273	-0.483352040229592	-3.31065120619767	0.000961569072217739	0.0304578312475793	-1.10638009943581	1078	0.000480784536108869	0.999519215463891	0.0273326791814596	1	-0.57439999742215
17397	ZNHIT3	-0.15209944306898	-0.664949759162259	-3.57129682063627	0.000370855267371742	0.0156341472981619	-0.241659054848157	1078	0.000185427633685871	0.999814572366314	0.0144476271907121	1	-0.810135591182649
