## Supplementary material for "Identification of disease-specific vulnerability states at the single-cell level": Table S2-S7, File S1-S3: ST.04__08_VS.signature.genes_2024.05.06.csv

	gene	VS
1	IFITM1	VS1
2	THEMIS	VS1
3	ACTC1	VS1
4	ROCK1P1	VS1
5	ZNF137P	VS1
6	MYT1L	VS1
7	LOC100506050	VS1
8	LOC100505659	VS1
9	SORBS2	VS1
10	TMPRSS11BNL	VS1
11	DGKB	VS1
12	SLC25A41	VS1
13	BCYRN1	VS1
14	PART1	VS1
15	STMN2	VS1
16	PTPRN	VS1
17	ACTL6B	VS1
18	PCDHB7	VS1
19	ZNF729	VS1
20	LOC100130231	VS1
21	FTH1P3	VS1
22	SCN3B	VS1
23	MIAT	VS1
24	HBB	VS1
25	TMED10P1	VS1
26	MSH4	VS1
27	NHEG1	VS1
28	RNU4ATAC	VS1
29	EPHB6	VS1
30	SCRT2	VS1
31	ISY1-RAB43	VS1
32	LOC285878	VS1
33	TCEB3CL2	VS1
34	CHST5	VS1
35	CFL1P1	VS1
36	LINC00559	VS1
37	HNRNPKP3	VS1
38	LINC00691	VS1
39	LOC643387	VS1
40	SAMD11	VS1
41	DNAJC9-AS1	VS1
42	PTOV1-AS1	VS1
43	LOC441009	VS1
44	GOLGA6L7P	VS1
45	SGK223	VS1
46	FAM110A	VS1
47	SMPD3	VS1
48	RGPD3	VS1
49	LOC644936	VS1
50	RINL	VS1
51	CLDN18	VS1
52	LHX1	VS1
53	SKIDA1	VS1
54	FAM83A	VS1
55	SNORD62A	VS1
56	SNORD62B	VS1
57	ST18	VS1
58	OXSR1	VS1
59	ANKRD34A	VS1
60	LOC150622	VS1
61	FLJ41200	VS1
62	MDGA1	VS1
63	HERC2P4	VS1
64	LPP	VS1
65	TMPRSS11B	VS1
66	VSTM2A	VS1
67	GDPD1	VS1
68	NHLH1	VS1
69	SMCR5	VS1
70	ABHD15	VS1
71	MCTP2	VS1
72	WDR59	VS1
73	CROCC	VS1
74	GP1BA	VS1
75	BCL11A	VS1
76	KIF21B	VS1
77	SHROOM1	VS1
78	GUCA1B	VS1
79	SLC17A7	VS1
80	FAM21B	VS1
81	CHGB	VS1
82	PTCHD4	VS1
83	CELF3	VS1
84	SHANK2	VS1
85	B4GALNT4	VS1
86	FAM117B	VS1
87	SALL3	VS1
88	CD24	VS1
89	LINC00568	VS1
90	SPOCK1	VS1
91	PATE2	VS1
92	TP53INP1	VS1
93	CCDC73	VS1
94	ANK3	VS1
95	IL2RA	VS1
96	SYNPO2	VS1
97	LOC100188947	VS1
98	CLEC4E	VS1
99	SAA2	VS1
100	PTCHD2	VS1
101	MFSD3	VS2
102	SAPCD2	VS2
103	KRT8P41	VS2
104	PPIC	VS2
105	ATP13A5	VS2
106	CNTNAP5	VS2
107	FOXM1	VS2
108	POSTN	VS2
109	LINC00624	VS2
110	NPTX2	VS2
111	BORA	VS2
112	HYMAI	VS2
113	TDP2	VS2
114	FKBP2	VS2
115	LOC100130370	VS2
116	NDUFA1	VS2
117	CYP2W1	VS2
118	RGCC	VS2
119	PET100	VS2
120	RPS29	VS2
121	ZBTB45	VS2
122	LPAR1	VS2
123	PLD6	VS2
124	ADAMTS6	VS2
125	ATP5E	VS2
126	LOC100507217	VS2
127	KLHL30	VS2
128	RPS27	VS2
129	TBCA	VS2
130	OST4	VS2
131	ZDHHC12	VS2
132	C6orf25	VS2
133	RPL36	VS2
134	ROMO1	VS2
135	SNRPD2	VS2
136	CSTF3-AS1	VS2
137	CLEC4E	VS2
138	POLR2F	VS2
139	NDUFA3	VS2
140	PLP1	VS2
141	LOC144742	VS2
142	CCNB1	VS2
143	CLDN11	VS2
144	NDUFA13	VS2
145	RPS28	VS2
146	SPAG6	VS2
147	RPS18	VS2
148	TNFAIP6	VS2
149	APOO	VS2
150	NDFIP2	VS2
151	GPR17	VS2
152	HCG11	VS2
153	COX8A	VS2
154	CPNE2	VS2
155	C16orf91	VS2
156	NDUFA4	VS2
157	CEP152	VS2
158	ALG6	VS2
159	TOMM7	VS2
160	UBL5	VS2
161	MEGF10	VS2
162	PNPLA1	VS2
163	PLLP	VS2
164	RPL27	VS2
165	RPS19	VS2
166	MCAM	VS2
167	PHF5A	VS2
168	RPL41	VS2
169	RPL34	VS2
170	RCAN1	VS2
171	MYRF	VS2
172	DLX6-AS1	VS2
173	FAM5B	VS2
174	RHBDF1	VS2
175	ZNF414	VS2
176	ATP5I	VS2
177	SHROOM4	VS2
178	RPLP1	VS2
179	CD83	VS2
180	SHANK2-AS1	VS2
181	PLXNA1	VS2
182	RPS15	VS2
183	SEC24D	VS2
184	NID2	VS2
185	RPS5	VS2
186	GRAMD3	VS2
187	CRISPLD1	VS2
188	MND1	VS2
189	CENPF	VS2
190	P2RX7	VS2
191	TTYH1	VS2
192	TRAPPC3	VS2
193	ZNF488	VS2
194	RPS13	VS2
195	BCAN	VS2
196	HRASLS	VS2
197	RIN1	VS2
198	RPL19	VS2
199	IPO4	VS2
200	SHCBP1	VS2
201	LINC00624	VS3
202	IQGAP3	VS3
203	FAM83D	VS3
204	ESPL1	VS3
205	KIF14	VS3
206	TROAP	VS3
207	PATE2	VS3
208	BORA	VS3
209	ANLN	VS3
210	HIST1H3C	VS3
211	DEPDC1	VS3
212	CKAP2L	VS3
213	NCAPG	VS3
214	C18orf54	VS3
215	KIF20A	VS3
216	SPDL1	VS3
217	SHCBP1	VS3
218	CCNB1	VS3
219	NEK2	VS3
220	CCNA2	VS3
221	CDKN3	VS3
222	LMNB1	VS3
223	TPX2	VS3
224	CDCA8	VS3
225	AURKA	VS3
226	KIF2C	VS3
227	CIT	VS3
228	PRC1	VS3
229	CDK1	VS3
230	BUB1	VS3
231	ENOSF1	VS3
232	NUF2	VS3
233	MND1	VS3
234	CBR3	VS3
235	CKS2	VS3
236	SGOL2	VS3
237	ECT2	VS3
238	CDC20	VS3
239	ASF1B	VS3
240	MELK	VS3
241	RTKN2	VS3
242	DIAPH3	VS3
243	CENPF	VS3
244	KIF4A	VS3
245	AURKB	VS3
246	RACGAP1	VS3
247	SKA1	VS3
248	KIF18A	VS3
249	RRM2	VS3
250	SPAG5	VS3
251	CDT1	VS3
252	HMGB2	VS3
253	SKA3	VS3
254	XRCC2	VS3
255	CASC5	VS3
256	MIS18BP1	VS3
257	TOP2A	VS3
258	BUB1B	VS3
259	POC1A	VS3
260	FBXO5	VS3
261	HJURP	VS3
262	MXD3	VS3
263	HIST1H4C	VS3
264	TYMS	VS3
265	ARHGAP11A	VS3
266	BLM	VS3
267	RHNO1	VS3
268	EZH2	VS3
269	KIF18B	VS3
270	BIRC5	VS3
271	CDCA2	VS3
272	C14orf142	VS3
273	MAD2L1	VS3
274	CENPH	VS3
275	PTTG1	VS3
276	TMEM194A	VS3
277	RAD54L	VS3
278	RFC3	VS3
279	WDHD1	VS3
280	FAM72D	VS3
281	CENPN	VS3
282	UBE2T	VS3
283	DTL	VS3
284	MLF1IP	VS3
285	RNASEH2A	VS3
286	LOC100288637	VS3
287	WDR62	VS3
288	RCC1	VS3
289	KIFC1	VS3
290	ORC5	VS3
291	DSN1	VS3
292	SMC2	VS3
293	NCAPH	VS3
294	LIN9	VS3
295	BARD1	VS3
296	CDCA5	VS3
297	RAD21	VS3
298	MED27	VS3
299	RPP38	VS3
300	NCAPD2	VS3
