## Supplementary material for "Identification of disease-specific vulnerability states at the single-cell level": Table S2-S7, File S1-S3: ST.05__03_VC.top.100_2023.09.26.csv

	p_val	avg_log2FC	pct.1	pct.2	p_val_adj	cluster	gene
1	5.85556580861449e-08	8.17551587612164	0.011	0.001	0.00138694931742843	mVC1	OVOL2
2	2.04889269892825e-06	5.72471892965149	0.011	0.001	0.0485300724668144	mVC1	BTN1A1
3	7.7086409282255e-08	4.71752504740725	0.017	0.002	0.00182586869025949	mVC1	BLK
4	3.25163127297184e-27	4.17410620539549	0.084	0.026	7.70181383316111e-23	mVC1	PVRL4
5	7.62741621162473e-07	3.74056508028614	0.016	0.002	0.0180662980388543	mVC1	NOTUM
6	3.5160988191163e-07	3.74045441890235	0.026	0.007	0.00832823166295886	mVC1	NHLH2
7	2.2597239967768e-18	3.62641271346595	0.084	0.031	5.35238225876552e-14	mVC1	RGS8
8	3.52290184653192e-07	3.54577132154358	0.011	0.011	0.0083443453136955	mVC1	ALDH1L1-AS1
9	1.73509513583193e-09	3.54199504177832	0.123	0.1	4.1097463387315e-05	mVC1	ZNF728
10	5.10552658075031e-08	3.51874219282683	0.021	0.003	0.00120929502591652	mVC1	XCL1
11	2.66134625178784e-11	3.34288117450007	0.038	0.008	6.30366473198468e-07	mVC1	ANKUB1
12	3.38469662496657e-11	3.3044034642033	0.045	0.011	8.01699242589582e-07	mVC1	NEUROD4
13	1.19080940105276e-23	3.15027268423136	0.411	0.33	2.82055114733356e-19	mVC1	ABCA13
14	1.96204784915749e-06	3.13298037191649	0.028	0.008	0.0464730653551443	mVC1	SCGN
15	1.18289659845509e-07	3.0392328291429	0.059	0.076	0.00280180888310072	mVC1	WTH3DI
16	2.74298068079271e-08	3.00046833318026	0.024	0.004	0.000649702404052561	mVC1	ECEL1
17	9.01684921869482e-19	2.98938097035293	0.089	0.039	2.13573090594005e-14	mVC1	MYBPHL
18	1.27301659422776e-07	2.96608921894959	0.064	0.031	0.00301526710508787	mVC1	NMU
19	2.45933346968208e-08	2.9503064320075	0.034	0.011	0.000582517725628898	mVC1	EBF2
20	6.35774496604843e-08	2.94303117439346	0.037	0.012	0.00150589547265823	mVC1	RNF43
21	4.46963497539116e-10	2.88839671685889	0.029	0.005	1.05867774027115e-05	mVC1	POU6F2
22	3.05547414837147e-17	2.87819744610859	0.08	0.023	7.23719606783267e-13	mVC1	TAC3
23	5.9990336230851e-10	2.82001699432078	0.049	0.03	1.42093110396394e-05	mVC1	LOC284648
24	1.39125556821065e-06	2.73890552383525	0.243	0.199	0.0329532793886374	mVC1	CD36
25	3.09631928411448e-22	2.59439689795074	0.303	0.278	7.33394185635355e-18	mVC1	LOC643401
26	7.99977324018051e-07	2.55772050094221	0.063	0.029	0.0189482628966916	mVC1	ARHGAP28
27	4.06770434450844e-63	2.50545650450617	0.289	0.092	9.63476451040268e-59	mVC1	PCSK2
28	1.12395094764099e-27	2.48686715716002	0.119	0.035	2.66219021458244e-23	mVC1	NHLH1
29	1.47124517681206e-21	2.47708452381135	0.375	0.301	3.48479132579705e-17	mVC1	BEST3
30	3.07486596159588e-33	2.44908878512718	0.289	0.196	7.283127516636e-29	mVC1	NNAT
31	4.34737657487383e-12	2.44384128076694	0.059	0.02	1.02971961552461e-07	mVC1	PMAIP1
32	3.57509839070983e-29	2.39234528665915	0.157	0.062	8.46797804823529e-25	mVC1	KLHL35
33	1.81849653898516e-09	2.37624635045041	0.068	0.029	4.30729090224025e-05	mVC1	LAMA3
34	1.05764361426947e-07	2.3674217580787	0.031	0.008	0.00250513466475867	mVC1	LOC400685
35	7.21026668183409e-21	2.31932203828788	0.408	0.373	1.70782376625922e-16	mVC1	YEATS4
36	4.07216120465643e-08	2.26980608879652	0.521	0.468	0.000964532102934921	mVC1	PART1
37	9.14618261652852e-17	2.26614819281204	0.081	0.037	2.16636481455095e-12	mVC1	LINC00707
38	1.77140553318958e-06	2.24350095208993	0.037	0.015	0.0419575114591285	mVC1	KIRREL3-AS2
39	1.7010274470944e-13	2.21823611724799	0.065	0.018	4.0290536111878e-09	mVC1	NPAS4
40	5.18272708609206e-10	2.20276634989405	0.07	0.028	1.22758073761176e-05	mVC1	MFAP2
41	8.89363027476944e-07	2.18018415874703	0.068	0.042	0.0210654526688189	mVC1	RMI2
42	4.98917560709073e-15	2.17061286372924	0.321	0.237	1.18173613429551e-10	mVC1	FIGNL1
43	5.48382110849186e-11	2.16191168755134	0.09	0.048	1.29889786775738e-06	mVC1	CCDC64
44	2.75268899485928e-12	2.15751926094059	0.057	0.051	6.52001915322369e-08	mVC1	GCHFR
45	2.24602532009001e-09	2.15020639920596	0.07	0.031	5.31993557316519e-05	mVC1	GRM8
46	2.30166314589995e-52	2.07022984642272	0.522	0.383	5.45171932737862e-48	mVC1	IGFBPL1
47	5.52033305185197e-27	2.06069471132424	0.213	0.141	1.30754608666166e-22	mVC1	TP73
48	1.3756560891737e-08	2.04757899666281	0.048	0.035	0.000325837901281681	mVC1	PYCARD
49	9.33253279128636e-28	2.04286455681533	0.511	0.42	2.21050371694409e-23	mVC1	FAM111B
50	1.06801803540083e-30	2.0296808282188	0.564	0.549	2.52970751865041e-26	mVC1	NUP107
51	4.71696782637916e-11	2.01793593476488	0.064	0.045	1.11726099935617e-06	mVC1	SNORA70G
52	5.4858741365325e-09	2.00812375038988	0.039	0.01	0.000129938414797909	mVC1	PAX5
53	2.58167300315211e-07	2.00660681072074	0.067	0.041	0.00611495067526609	mVC1	CACNA2D2
54	3.43996616933814e-42	2.00516266683266	0.224	0.075	8.14790386869431e-38	mVC1	DLX5
55	9.11133335646113e-27	2.00191381180135	0.172	0.065	2.15811041881138e-22	mVC1	PCLO
56	3.19934149538034e-08	1.99831009752859	0.067	0.032	0.000757796026595787	mVC1	C2orf48
57	2.98554965770694e-07	1.98813742130523	0.054	0.042	0.00707157291924465	mVC1	HIST1H2BG
58	2.83199199723853e-31	1.98611405802869	0.204	0.08	6.70785624465919e-27	mVC1	EBF1
59	1.41223413751324e-06	1.97963050811794	0.053	0.035	0.0334501777811386	mVC1	PRAME
60	1.01467387150116e-22	1.97606975251517	0.207	0.103	2.40335653203765e-18	mVC1	E2F1
61	3.2615230409442e-10	1.96841388773609	0.059	0.02	7.72524347478043e-06	mVC1	CUX2
62	9.26899428015612e-10	1.96249381482499	0.107	0.087	2.19545398519778e-05	mVC1	TCEA3
63	1.09611405660144e-07	1.95458268995125	0.104	0.087	0.00259625575446616	mVC1	CDH12
64	1.32454924919352e-13	1.94856599013281	0.146	0.078	3.13732735163977e-09	mVC1	RIMS3
65	3.60901969047969e-11	1.94375302851751	0.117	0.079	8.5483240388702e-07	mVC1	EYS
66	6.57094298466898e-22	1.93836635674104	0.605	0.574	1.55639355534869e-17	mVC1	SV2B
67	5.8899889179723e-08	1.93804614026853	0.121	0.073	0.00139510277511092	mVC1	PRSS12
68	1.11171294525553e-25	1.93478677761986	0.372	0.275	2.63320328213225e-21	mVC1	PIN4P1
69	1.82333257064278e-07	1.91752556007739	0.085	0.052	0.00431874552682449	mVC1	ZNF812
70	8.60304470604921e-07	1.90992163704268	0.069	0.047	0.0203771716907482	mVC1	TMEM139
71	8.88247475243162e-31	1.90886038526033	0.38	0.337	2.10390296986095e-26	mVC1	RGS16
72	4.36426861509294e-10	1.9046628566519	0.306	0.251	1.03372066417091e-05	mVC1	MGC16142
73	3.77974268641627e-18	1.89717636292427	0.095	0.029	8.95269852704559e-14	mVC1	ST8SIA2
74	1.41212854357769e-38	1.89445899005762	0.198	0.061	3.34476766831811e-34	mVC1	DLX6
75	2.11394521386888e-36	1.89193233863334	0.265	0.113	5.00709063356984e-32	mVC1	INSM1
76	1.96241408037383e-16	1.88412165525578	0.173	0.096	4.64817399077344e-12	mVC1	FOXP2
77	1.93667386834401e-09	1.88100317640235	0.168	0.127	4.58720572455962e-05	mVC1	KIF24
78	1.87615470138531e-06	1.87744749040695	0.136	0.144	0.0444386002570125	mVC1	GMCL1P1
79	1.75421294152044e-06	1.86140790337753	0.105	0.083	0.0415502877328532	mVC1	RPS16P5
80	5.22636594253194e-31	1.85962403342986	0.845	0.836	1.23791703714812e-26	mVC1	CDK4
81	1.24588094563799e-06	1.85480473846789	0.237	0.199	0.0295099360783813	mVC1	NFAM1
82	5.86322545779163e-16	1.84121635070837	0.072	0.019	1.38876358193253e-11	mVC1	ADCYAP1
83	5.26574030704819e-26	1.83542266533438	0.485	0.375	1.24724324912744e-21	mVC1	E2F2
84	2.07270190337765e-29	1.83356275131615	0.32	0.207	4.9094017283403e-25	mVC1	MARCH9
85	1.37471525391092e-46	1.82604881309717	0.329	0.141	3.2561505504134e-42	mVC1	SYT1
86	1.24957319206443e-16	1.82133914280744	0.078	0.021	2.95973906272381e-12	mVC1	SLC32A1
87	1.17244450360077e-06	1.81388055289198	0.047	0.019	0.0277705205122878	mVC1	PRRT4
88	2.1594407215748e-08	1.81220888250429	0.056	0.024	0.000511485129312207	mVC1	MARCH4
89	2.37844626665127e-23	1.80411262231804	0.733	0.693	5.6335878271902e-19	mVC1	NUAK2
90	7.74481832064284e-11	1.79302903550785	0.167	0.102	1.83443766742746e-06	mVC1	CYP27B1
91	1.28937846003192e-08	1.79144703536437	0.055	0.023	0.00030540218204316	mVC1	RELN
92	9.00426001409011e-34	1.78740217518481	0.217	0.082	2.13274902693738e-29	mVC1	ELAVL2
93	1.35325062188616e-09	1.76926462824842	0.06	0.022	3.20530942299956e-05	mVC1	GRM2
94	1.38712818677422e-32	1.7682388296882	0.376	0.303	3.28555182319343e-28	mVC1	ANKRD20A12P
95	4.91965225488784e-46	1.76345717786986	0.536	0.385	1.16526883309273e-41	mVC1	B4GALNT1
96	2.78686327830229e-17	1.76064008973604	0.454	0.386	6.6009643609868e-13	mVC1	SRL
97	4.81643929736747e-33	1.75720215550984	0.256	0.111	1.14082181197446e-28	mVC1	CACNA2D1
98	2.24071438473289e-10	1.75186242276232	0.301	0.241	5.30735609167832e-06	mVC1	STEAP4
99	1.94685673495449e-27	1.74341284838004	0.135	0.04	4.61132486241321e-23	mVC1	ST18
100	1.53452070481422e-09	1.73694669478665	0.141	0.087	3.63466574142296e-05	mVC1	PLEKHG5
101	2.51554928730569e-23	3.25729443101962	0.165	0.072	5.95833004191226e-19	mVC2	NID2
102	6.54802388646054e-10	3.05658045445662	0.04	0.009	1.55096493774704e-05	mVC2	CAPN6
103	7.9168046659032e-19	2.86509929578096	0.471	0.481	1.87517435316583e-14	mVC2	BCAS1
104	8.85060755832784e-11	2.76092219725718	0.035	0.006	2.09635490626553e-06	mVC2	ATP6V0A4
105	4.3478886247321e-16	2.71993349987471	0.555	0.501	1.02984089965405e-11	mVC2	CLDN11
106	1.12175141712486e-06	2.71891067164961	0.039	0.014	0.0265698040660195	mVC2	CRH
107	2.36867938990802e-09	2.52395709822147	0.029	0.006	5.61045400293613e-05	mVC2	MAG
108	7.80993190267045e-10	2.10871352420432	0.146	0.097	1.84986047046652e-05	mVC2	ITM2A
109	6.00961292893712e-07	2.09068403890422	0.342	0.28	0.0142343691834805	mVC2	PLP1
110	7.27686160796011e-23	1.98654559103731	0.098	0.022	1.72359744046143e-18	mVC2	ELSPBP1
111	1.7742912070599e-14	1.91121172525773	0.119	0.048	4.20258615304209e-10	mVC2	ZNF488
112	2.09824908054037e-10	1.76059605101309	0.048	0.012	4.96991277216793e-06	mVC2	KCNS3
113	3.66553707653746e-11	1.7179239283881	0.054	0.015	8.68219111948663e-07	mVC2	NPW
114	3.748121090052e-08	1.66735566090708	0.035	0.008	0.000887779961389717	mVC2	KLK6
115	1.36476167861033e-31	1.59557786035807	0.422	0.245	3.23257451195642e-27	mVC2	B3GNT7
116	2.06405260283455e-13	1.53766745415569	0.299	0.23	4.8889149950739e-09	mVC2	ENPP6
117	9.38835796078486e-32	1.48715236364759	0.25	0.1	2.2237264665915e-27	mVC2	PTGS1
118	1.17189509461033e-16	1.48315331008521	0.186	0.1	2.77575072109404e-12	mVC2	MYRF
119	4.37993441524374e-16	1.48198773419121	0.105	0.035	1.03743126559463e-11	mVC2	ACAN
120	5.80045277163891e-54	1.45076690541604	0.439	0.196	1.37389524349039e-49	mVC2	CPNE4
121	3.70051946276871e-12	1.44392152067768	0.097	0.037	8.76505039951397e-08	mVC2	LIMS2
122	1.46897133535175e-14	1.40128430212181	0.333	0.219	3.47940550491417e-10	mVC2	TNS3
123	2.14357085354169e-09	1.38967520229634	0.026	0.003	5.07726192369884e-05	mVC2	REM1
124	2.3590886178475e-28	1.38001531832091	0.298	0.141	5.58773730023359e-24	mVC2	NOS2
125	7.19822680574999e-09	1.37563731450897	0.224	0.168	0.000170497200120994	mVC2	COL11A1
126	1.76822458343663e-34	1.34029071061956	0.252	0.095	4.18821674832801e-30	mVC2	LPAR1
127	6.25728949380652e-27	1.33670091214439	0.19	0.069	1.48210158950301e-22	mVC2	SFRP1
128	4.45896800384122e-19	1.33343972746359	0.755	0.621	1.05615116138983e-14	mVC2	SIRT2
129	6.93783890051237e-15	1.31698781302279	0.31	0.193	1.64329652197536e-10	mVC2	TP53I11
130	1.61265474782494e-45	1.30642683538807	0.523	0.28	3.81973403569814e-41	mVC2	S100A13
131	1.14712319305525e-08	1.26545072303615	0.13	0.068	0.000271707599507066	mVC2	PPP1R14A
132	1.54057055689235e-09	1.25387444527211	0.332	0.265	3.64899542105522e-05	mVC2	ERBB3
133	2.65379783086807e-27	1.23057987005832	0.354	0.188	6.28578554219411e-23	mVC2	HRASLS
134	1.81626376396375e-06	1.22057939713191	0.03	0.008	0.0430200235132453	mVC2	HSPB3
135	3.83158175835731e-53	1.2185457952162	0.425	0.184	9.07548455284512e-49	mVC2	TRPM3
136	6.91023102488796e-23	1.21312824066379	0.154	0.054	1.63675732055496e-18	mVC2	CPNE8
137	1.62313133899906e-54	1.19088568407382	0.637	0.378	3.84454888955318e-50	mVC2	HOPX
138	7.859753228638e-18	1.18547108220146	0.209	0.104	1.8616611497352e-13	mVC2	MCM10
139	1.75549188372161e-09	1.16760686865416	0.156	0.086	4.158058075783e-05	mVC2	FXYD5
140	3.42359380845717e-10	1.16317012490056	0.154	0.084	8.10912429471165e-06	mVC2	RDH5
141	2.59124061212138e-29	1.15260521284715	0.258	0.109	6.1376125138707e-25	mVC2	KCNF1
142	5.5147311069669e-112	1.14240675092197	0.971	0.817	1.30621920999618e-107	mVC2	NME2
143	2.13830090524719e-26	1.12968945125566	0.314	0.163	5.0647795241685e-22	mVC2	POSTN
144	8.6942707324457e-14	1.12898172714035	0.117	0.047	2.05932496568709e-09	mVC2	LOC100289092
145	1.05444161260957e-39	1.11175419359513	0.988	0.968	2.49755040362702e-35	mVC2	TMSB4X
146	5.11679825393387e-47	1.08867829037725	0.736	0.496	1.21196483442678e-42	mVC2	LGALS1
147	4.89274547469816e-12	1.08740369464339	0.445	0.342	1.15889569313701e-07	mVC2	HIST1H4C
148	4.50938839921641e-26	1.08247268704912	0.223	0.091	1.0680937362384e-21	mVC2	DPP4
149	1.54831439652693e-12	1.07200898014491	0.207	0.118	3.66733747961369e-08	mVC2	SOX10
150	1.39091430569143e-07	1.06545156731175	0.078	0.034	0.00329451962446072	mVC2	C9orf50
151	4.81912706730534e-19	1.04490444747283	0.182	0.083	1.14145843716194e-14	mVC2	GPR17
152	1.36131981016151e-06	1.01480290081167	0.018	0.003	0.0322442210234855	mVC2	ZFP57
153	3.8980560153616e-07	1.00663394589438	0.034	0.01	0.00923293547798549	mVC2	ANKRD2
154	2.26288267541704e-57	1.00109067167553	0.641	0.36	5.3598639049928e-53	mVC2	C17orf89
155	4.10563616344479e-71	0.981494304581695	0.872	0.599	9.72460981673534e-67	mVC2	S100A6
156	1.0997470982e-43	0.976154885159929	0.659	0.473	2.60486097679653e-39	mVC2	CDH6
157	8.21009987559291e-10	0.974484883598761	0.131	0.066	1.94464425653294e-05	mVC2	TOB2P1
158	9.28979997341018e-32	0.965714559490501	0.252	0.1	2.20038202170193e-27	mVC2	CYTL1
159	1.00335944624582e-10	0.950758140726396	0.109	0.048	2.37655718437786e-06	mVC2	CISH
160	1.46783743379747e-09	0.949953997026899	0.092	0.042	3.47671974569268e-05	mVC2	C6orf15
161	7.13832708723004e-86	0.940720607971394	0.96	0.766	1.69078415388131e-81	mVC2	ATP5E
162	1.55276141567153e-14	0.939591073167446	0.248	0.148	3.67787068915959e-10	mVC2	ORC1
163	2.21505027672196e-66	0.939567549217813	0.983	0.873	5.24656808544365e-62	mVC2	CD63
164	1.4635243141288e-92	0.925655383174732	0.984	0.876	3.46650369044549e-88	mVC2	PFN1
165	7.06523227597669e-17	0.922841847053159	0.289	0.168	1.67347091688784e-12	mVC2	TPM2
166	1.07600384974712e-84	0.921116386442045	0.958	0.745	2.54862271851104e-80	mVC2	SNRPD2
167	1.29955732826007e-88	0.914030047267595	0.981	0.825	3.0781314877168e-84	mVC2	COX8A
168	2.14069356312562e-50	0.911430759173262	0.954	0.828	5.07044677361934e-46	mVC2	CST3
169	1.51500177009085e-06	0.908563801368114	0.051	0.02	0.0358843319263719	mVC2	NPR1
170	5.82406525026717e-38	0.908509649297128	0.537	0.322	1.37948809517828e-33	mVC2	ADAM19
171	2.63664820247262e-42	0.900949068756255	0.878	0.675	6.24516493237665e-38	mVC2	SNRPE
172	1.29407043829722e-73	0.893273182190203	0.849	0.555	3.0651352401508e-69	mVC2	ROMO1
173	6.35492977152655e-72	0.89261631020659	0.984	0.887	1.50522866568378e-67	mVC2	RPL36
174	5.5379570593273e-52	0.890372292950636	0.558	0.299	1.31172050907227e-47	mVC2	MCM2
175	1.88685000110019e-16	0.883430382136392	0.168	0.075	4.46919291260592e-12	mVC2	CHRNA1
176	5.70729599178658e-49	0.880054769956894	0.847	0.665	1.35183012861457e-44	mVC2	FABP7
177	6.89135275823929e-60	0.875980855703584	0.619	0.333	1.63228581431656e-55	mVC2	RNASEH2A
178	1.75786062618038e-23	0.875122730760652	0.247	0.114	4.16366867917085e-19	mVC2	OIP5
179	9.71156964490668e-09	0.872344561184046	0.053	0.017	0.00023002823860926	mVC2	HGD
180	4.34177095527729e-50	0.870737784772831	0.593	0.332	1.02839186846698e-45	mVC2	COL9A3
181	5.16147673715458e-07	0.866738120410527	0.117	0.064	0.0122254737996243	mVC2	COX7A1
182	2.92314110102185e-75	0.866344677293402	0.954	0.78	6.92375201188035e-71	mVC2	NME1
183	8.01544338063273e-96	0.862144454533935	0.998	0.964	1.89853791913667e-91	mVC2	RPL23A
184	1.14398904606205e-38	0.85088437490947	0.417	0.207	2.70965245450257e-34	mVC2	ACSBG1
185	6.34915920413143e-27	0.84418978630752	0.601	0.408	1.50386184909057e-22	mVC2	STRADB
186	8.32829569556168e-63	0.841568422887566	0.962	0.868	1.97264011845074e-58	mVC2	RPL35
187	1.18191073027127e-06	0.837710114266383	0.053	0.021	0.0279947375572052	mVC2	ENPP2
188	3.82129365099888e-49	0.831675290222492	0.715	0.458	9.05111614175594e-45	mVC2	SLIRP
189	5.41033928215986e-39	0.830841487991594	0.478	0.257	1.28149296237238e-34	mVC2	NME1-NME2
190	1.16254394749492e-53	0.825164530680842	0.569	0.302	2.75360159403648e-49	mVC2	METTL7B
191	2.07150897267061e-31	0.822630506890197	0.684	0.5	4.90657615266761e-27	mVC2	RPSAP58
192	7.66909251125855e-24	0.821530593546692	0.242	0.111	1.8165012522167e-19	mVC2	CENPW
193	1.79775315454389e-39	0.821013255296942	0.84	0.631	4.25815812185265e-35	mVC2	TIMP1
194	5.49358524064053e-70	0.82032907483713	0.949	0.752	1.30121060009811e-65	mVC2	RPS29
195	1.34690934753208e-12	0.818736372886552	0.155	0.076	3.19028948056449e-08	mVC2	ARHGAP5-AS1
196	2.55928806492997e-14	0.818595744776694	0.098	0.035	6.06192971059312e-10	mVC2	SLC38A5
197	2.66387819622185e-38	0.817112937065342	0.468	0.25	6.30966189557108e-34	mVC2	CREM
198	6.27601348219688e-27	0.8167410476854	0.945	0.836	1.48653655339315e-22	mVC2	CNP
199	1.41265097956908e-10	0.810786280862329	0.092	0.037	3.34600511020733e-06	mVC2	CDH19
200	1.26877705656748e-14	0.809008196753382	0.135	0.061	3.00522533618572e-10	mVC2	SOCS2-AS1
201	1.16766640557804e-06	3.4575254718852	0.034	0.015	0.0276573464825214	mVC3	EDNRA
202	3.05896908962934e-10	2.85834730824812	0.044	0.013	7.24547418569605e-06	mVC3	SLN
203	7.16307057567733e-07	2.35542069231689	0.035	0.015	0.0169664489655493	mVC3	IL32
204	4.84314058250194e-08	2.31509101679401	0.095	0.055	0.00114714627837141	mVC3	PDGFRB
205	3.78854932819546e-09	2.24154548170962	0.319	0.313	8.97355793876378e-05	mVC3	FN1
206	3.06561182717719e-14	2.0590744286539	0.075	0.03	7.2612081738519e-10	mVC3	C3
207	2.00610401153724e-07	1.90198410381779	0.11	0.076	0.0047516579617271	mVC3	COL6A2
208	7.93415137625262e-09	1.84265260293058	0.107	0.079	0.00018792830949792	mVC3	EGF
209	7.5067537872774e-09	1.79573227603716	0.077	0.04	0.000177804970205453	mVC3	MYOF
210	4.62601803155604e-19	1.70680095977267	0.261	0.181	1.09571863095436e-14	mVC3	GJA1
211	1.40155544539576e-07	1.6371753034059	0.036	0.012	0.0033197242279644	mVC3	IGSF1
212	4.71588633245714e-16	1.6287906795375	0.24	0.173	1.1170048367058e-11	mVC3	CHI3L1
213	4.43184698090322e-08	1.60439282482093	0.077	0.041	0.00104972727589674	mVC3	RBM47
214	4.71948776509771e-11	1.6015573667733	0.59	0.551	1.11785787204104e-06	mVC3	NAMPT
215	6.98663829467762e-10	1.59640216947264	0.139	0.092	1.65485514647734e-05	mVC3	LIX1
216	7.28551780343479e-15	1.5729797724742	0.279	0.189	1.72564774692157e-10	mVC3	NDRG1
217	1.07690067793493e-06	1.5340789846152	0.229	0.211	0.0255074694575669	mVC3	AIM1
218	3.94470597989663e-08	1.53142032877732	0.089	0.048	0.000934343058398316	mVC3	COL5A1
219	8.16972350322328e-08	1.50986819417525	0.096	0.066	0.00193508070897347	mVC3	LOC283177
220	3.54736800550964e-07	1.50235044174675	0.081	0.045	0.00840229585785014	mVC3	HSPB8
221	2.84416210649272e-20	1.49547000720807	0.241	0.144	6.73668236543866e-16	mVC3	AHNAK
222	3.90698152551889e-14	1.48646608250796	0.22	0.145	9.25407644134404e-10	mVC3	SERPING1
223	1.40308728754948e-06	1.48010422831105	0.338	0.292	0.033233525492897	mVC3	IPO13
224	1.532040382743e-08	1.47704212433455	0.078	0.043	0.000362879085056506	mVC3	CA9
225	1.83067236632897e-07	1.46508644934894	0.096	0.057	0.00433613056688679	mVC3	LEPREL1
226	3.95516924436332e-10	1.46378089553507	0.094	0.048	9.36821387219895e-06	mVC3	HLA-DRA
227	2.14023676649409e-08	1.45656324847491	0.45	0.423	0.000506936480511789	mVC3	SOD2
228	2.0536459828661e-09	1.45259668885097	0.114	0.07	4.86426587501664e-05	mVC3	FBXL8
229	1.58566414333416e-12	1.44724132854118	0.109	0.056	3.75580408990128e-08	mVC3	GBP3
230	3.61583875631271e-09	1.43138736828415	0.139	0.093	8.56447567820228e-05	mVC3	PCOLCE2
231	7.13057944665928e-13	1.41554792842686	0.531	0.534	1.68894904773572e-08	mVC3	GALNT15
232	1.05585857363386e-10	1.40598982682419	0.439	0.398	2.50090661750915e-06	mVC3	AKAP12
233	1.57755381368554e-17	1.3921482322019	0.243	0.146	3.73659396309558e-13	mVC3	LOC154761
234	1.20382802330383e-07	1.36960164009058	0.051	0.022	0.00285138705599745	mVC3	DKFZp434L192
235	7.34181162315717e-09	1.36285575239636	0.246	0.193	0.000173898150106101	mVC3	SLC6A1
236	5.75353524898116e-16	1.34726800209071	0.286	0.204	1.36278235907368e-11	mVC3	DPYD
237	2.07253620198114e-11	1.34567962775419	0.219	0.151	4.90900924801253e-07	mVC3	IFI44L
238	3.37190824442584e-07	1.33755100613303	0.109	0.074	0.00798670186774704	mVC3	CD74
239	5.68044669173911e-18	1.32969770536041	0.45	0.355	1.34547060340533e-13	mVC3	AQP4
240	1.67253181809839e-06	1.31935915384898	0.094	0.057	0.0396155886434784	mVC3	EPHA5
241	2.92213267557738e-08	1.31367048185586	0.23	0.166	0.000692136345537259	mVC3	GBP1
242	6.56913744647959e-08	1.30819204929847	0.2	0.155	0.00155596589557316	mVC3	EGLN3
243	4.2989531735109e-07	1.29084918875047	0.098	0.057	0.0101825004867779	mVC3	MAP3K5
244	1.30973208098731e-25	1.259367670171	0.435	0.323	3.10223140702655e-21	mVC3	CRYAB
245	1.16127009373813e-07	1.25183324251277	0.085	0.045	0.00275058434402813	mVC3	NEBL
246	5.58965011164415e-10	1.251168731456	0.168	0.112	1.32396452544403e-05	mVC3	SERPINA3
247	7.24798362199868e-15	1.25104309932913	0.748	0.728	1.71675740070661e-10	mVC3	SLC7A11
248	3.66605567256595e-07	1.24976623481606	0.209	0.155	0.0086834194660397	mVC3	SERPINE1
249	7.17776836196663e-10	1.24044771008172	0.117	0.066	1.70012621421542e-05	mVC3	SCN7A
250	5.84491925162662e-08	1.23882462063555	0.093	0.051	0.00138442757394028	mVC3	SPOCD1
251	1.43296816775182e-10	1.23696617589698	0.176	0.118	3.39412840213697e-06	mVC3	MST1
252	4.67302667354704e-15	1.20987307987092	0.207	0.134	1.10685309789635e-10	mVC3	C1S
253	1.79247369212122e-09	1.19957330183307	0.215	0.208	4.24565318715831e-05	mVC3	DNAH11
254	9.13439166233776e-13	1.19341642342424	0.154	0.088	2.16357200914132e-08	mVC3	FGF1
255	2.13209414179332e-25	1.18177759177955	0.317	0.195	5.05007818425166e-21	mVC3	ALDH1L1
256	2.79579011761275e-09	1.17920007830753	0.145	0.089	6.62210847257757e-05	mVC3	PPP1R1C
257	1.44947706897516e-13	1.17240882492572	0.572	0.513	3.43323138557456e-09	mVC3	IGFBP5
258	7.91341813926503e-13	1.16166249558182	0.2	0.13	1.87437222046632e-08	mVC3	UBA7
259	5.59003532132974e-09	1.16147805698379	0.208	0.214	0.000132405576621016	mVC3	ID3
260	7.75038276176731e-22	1.15038528685732	0.622	0.557	1.83575566095221e-17	mVC3	GFAP
261	1.98029554720196e-11	1.14563482233098	0.138	0.077	4.69052803310256e-07	mVC3	BHLHE41
262	3.3912496905533e-09	1.14050375448543	0.141	0.086	8.03251401704456e-05	mVC3	MST1P2
263	1.83184734191213e-18	1.12845919660557	0.283	0.204	4.33891361405307e-14	mVC3	C4A
264	1.9287598215086e-06	1.12173382916601	0.36	0.329	0.0456846051322528	mVC3	TMEM106A
265	1.25026924300285e-07	1.11380202474489	0.154	0.114	0.00296138772897655	mVC3	OCEL1
266	1.61783876204192e-08	1.10867537511896	0.158	0.108	0.000383201289177249	mVC3	TMEM150A
267	2.51211535368184e-08	1.10129810502559	0.134	0.082	0.000595019642673081	mVC3	RARRES3
268	3.77520726944721e-17	1.10110811717156	0.605	0.564	8.94195593841266e-13	mVC3	ATP1A2
269	2.41736299198821e-08	1.09664006170249	0.159	0.105	0.000572576598282327	mVC3	BTN3A3
270	1.11803247114136e-12	1.08747295685889	0.371	0.29	2.64817171114542e-08	mVC3	THBS2
271	1.54316002191466e-09	1.08269409994195	0.146	0.095	3.65512882790707e-05	mVC3	RGS11
272	1.64137362454391e-10	1.0755252489737	0.115	0.062	3.8877575670947e-06	mVC3	GBP2
273	2.35468470648328e-16	1.07448780476036	0.862	0.819	5.57730619577629e-12	mVC3	FAM115C
274	2.16647432354954e-27	1.07428755357292	0.875	0.855	5.13151108275944e-23	mVC3	XAF1
275	1.0956997445563e-25	1.07123188544757	0.797	0.751	2.59527441495606e-21	mVC3	LOC100131564
276	2.88024038304426e-08	1.07057013466844	0.082	0.043	0.000682213737127864	mVC3	C6orf141
277	1.51595266205444e-07	1.06968522997961	0.383	0.324	0.00359068547534215	mVC3	C8orf4
278	2.07043945458977e-06	1.06351972826072	0.128	0.096	0.0490404289214133	mVC3	LOC541473
279	2.21702262661212e-17	1.05650814475823	0.818	0.779	5.25123979339347e-13	mVC3	CLU
280	3.63370072274237e-12	1.05015824595418	0.475	0.395	8.60678353188757e-08	mVC3	GRAMD3
281	1.00029855168603e-08	1.03048187050993	0.347	0.3	0.000236930714952352	mVC3	ZNF395
282	2.16450951645216e-18	1.03040131834625	0.268	0.175	5.12685724066859e-14	mVC3	CMYA5
283	6.9754652716784e-18	1.02716744151297	0.424	0.317	1.65220870424975e-13	mVC3	EPAS1
284	1.46178026181084e-06	1.02346783098046	0.099	0.06	0.0346237272812516	mVC3	CLEC18C
285	1.95676614342325e-06	1.01818042784672	0.134	0.096	0.0463479628731232	mVC3	SLC4A10
286	1.73097663589482e-06	1.0068469478498	0.133	0.102	0.0409999125978046	mVC3	APOE
287	3.90268397416706e-33	1.00650051078811	0.585	0.437	9.24389726121211e-29	mVC3	ATP13A4
288	8.2178659469929e-08	1.00468283807114	0.458	0.431	0.00194648372820474	mVC3	CPE
289	1.08788410264829e-07	1.00462626607362	0.077	0.041	0.00257676228553274	mVC3	CHI3L2
290	1.89566407768308e-09	1.00291240660977	0.125	0.072	4.49006993440014e-05	mVC3	ALDH1L1-AS2
291	8.15377736487329e-07	0.989197020023034	0.057	0.027	0.0193130370664389	mVC3	CHRNA9
292	1.71426808585196e-13	0.988568150629264	0.864	0.837	4.06041538814896e-09	mVC3	AXL
293	9.05785175569377e-13	0.965382585836354	0.364	0.279	2.14544276685363e-08	mVC3	TRIM22
294	2.7027254527501e-13	0.963915242149056	0.243	0.157	6.4016755073839e-09	mVC3	SAMD9L
295	1.04498865414129e-14	0.96129358257116	0.195	0.115	2.47516012619906e-10	mVC3	PROS1
296	1.91419353997962e-06	0.95571099414882	0.059	0.029	0.0453395881879573	mVC3	LGR6
297	1.77470440876385e-09	0.952486359653842	0.241	0.171	4.20356486259805e-05	mVC3	SHC2
298	8.02433518980425e-14	0.946567063855146	0.216	0.133	1.90064403305704e-09	mVC3	ITGA3
299	3.73564456108182e-09	0.9465018382542	0.175	0.115	8.8482477073784e-05	mVC3	PLSCR4
300	3.90047939718323e-28	0.944793095793043	0.688	0.591	9.2386755001682e-24	mVC3	NEAT1
