## Supplementary material for "Identification of disease-specific vulnerability states at the single-cell level": Table S2-S7, File S1-S3: ST.07__04_VS.top100.overlapping_2024.11.12.csv

	cluster	merge	avg_log2FC
1	mVC1	NNAT	1.37427570900755
2	mVC1	SRRM4	1.32012229075089
3	mVC1	RMI2	1.28762594189179
4	mVC1	ZNF98	1.27635026148647
5	mVC1	E2F1	1.26692536754918
6	mVC1	FOXP2	1.25927973130667
7	mVC1	HOXA3	1.24783699459975
8	mVC1	CELF3	1.24479324003973
9	mVC1	EPHB6	1.23847675759686
10	mVC1	HOXA5	1.21785533743285
11	mVC1	DYNC1I1	1.21698916915975
12	mVC1	RIMS3	1.20382008666115
13	mVC1	PYCARD	1.15679306942417
14	mVC1	DNAH6	1.14161226866239
15	mVC1	DLX2	1.12656083091736
16	mVC1	SCN3B	1.12354026427796
17	mVC1	ADAMTS4	1.12224668458405
18	mVC1	NUP107	1.11581083040458
19	mVC1	CYP3A5	1.09837431558497
20	mVC1	VIPR2	1.09750711728981
21	mVC1	FIGNL1	1.08558637330598
22	mVC1	PDGFRA	1.08342409602886
23	mVC1	CHGB	1.06474146722364
24	mVC1	PDZRN4	1.06159728635502
25	mVC1	HOXC9	1.05538155200852
26	mVC1	TPPP	1.05135050751779
27	mVC1	SULF1	1.02984549132664
28	mVC1	HCN3	1.00339326573349
29	mVC1	BCL11B	1.00018054916909
30	mVC1	FAM111B	0.987372395302493
31	mVC1	ZNF713	0.984518652272853
32	mVC1	SNAP25	0.984196533950549
33	mVC1	ONECUT2	0.981589546992752
34	mVC1	HSPA1A	0.980526612794599
35	mVC1	HECW1	0.979276786599981
36	mVC1	KNTC1	0.978475335398558
37	mVC1	STRIP2	0.957866018705535
38	mVC1	PCDHB11	0.955314389043959
39	mVC1	SHANK2	0.949537820033387
40	mVC1	LPAR2	0.946312882789912
41	mVC1	FGD6	0.939414822252987
42	mVC1	DLL1	0.934899794868395
43	mVC1	GPC2	0.934522470146665
44	mVC1	AKNAD1	0.93434134477128
45	mVC1	CACNA2D1	0.930879734104646
46	mVC1	KIF5A	0.926006552917961
47	mVC1	GPR82	0.912819638038541
48	mVC1	FANCA	0.910681558425817
49	mVC1	CHIC2	0.902548456863064
50	mVC1	CRB1	0.900011432266575
51	mVC1	CDCA7	0.891856891059942
52	mVC1	KIF24	0.88975373188339
53	mVC1	PLXNA4	0.888192500495373
54	mVC1	CLGN	0.886696727563041
55	mVC1	GDPD1	0.885607176266638
56	mVC1	WDR76	0.881093598259344
57	mVC1	CCNE2	0.875263105521076
58	mVC1	STXBP5L	0.872584555499337
59	mVC1	TSPYL2	0.869734541426029
60	mVC1	CELF4	0.868476035270505
61	mVC1	MYT1	0.867562907487729
62	mVC1	WNK2	0.859798896854381
63	mVC1	PRKAR2B	0.856257087013757
64	mVC1	SEZ6	0.855702782402082
65	mVC1	PIM1	0.85564301451975
66	mVC1	FUT9	0.853903851499815
67	mVC1	EPB41	0.849094513765215
68	mVC1	MCM8	0.847015367933113
69	mVC1	ATAD5	0.844975767465476
70	mVC1	GINS2	0.836153906981386
71	mVC1	PIK3R3	0.833697733326446
72	mVC1	HELLS	0.83026953375723
73	mVC1	STARD9	0.829722208134993
74	mVC1	CBFA2T2	0.828943237059836
75	mVC1	MON2	0.828936889811393
76	mVC1	HOXA9	0.825870485200156
77	mVC1	GOLGA8A	0.817080165807855
78	mVC1	KLRC2	0.816710546252988
79	mVC1	RASL11B	0.816275242336166
80	mVC1	DGKE	0.810506428725589
81	mVC1	CELSR3	0.809545119184912
82	mVC1	CDK5R1	0.808437113730681
83	mVC1	MEIS2	0.808428986976523
84	mVC1	RHOF	0.807560374701516
85	mVC1	GCNT2	0.805320017054591
86	mVC1	GSE1	0.802581115471151
87	mVC1	DNHD1	0.798246340607842
88	mVC1	FANCB	0.797597153116319
89	mVC1	USP15	0.796246248989019
90	mVC1	AMPH	0.794921629481105
91	mVC1	SLC44A5	0.79288570374739
92	mVC1	ZNF519	0.790059979601581
93	mVC1	AVIL	0.786505332929232
94	mVC1	MRPS17	0.785898346478438
95	mVC1	MSH5	0.784324151826973
96	mVC1	BRCA2	0.783707593664418
97	mVC1	RPS6KL1	0.78369176741814
98	mVC1	BRIP1	0.781937023551812
99	mVC1	CCDC170	0.777893700562869
100	mVC1	PAQR4	0.777890521492362
101	mVC2	C6orf15	1.14749087755158
102	mVC2	CCNB2	1.14379444935499
103	mVC2	NOS2	1.06582372745159
104	mVC2	CDC45	1.04750541069794
105	mVC2	BIRC5	1.02655171579875
106	mVC2	ORC1	1.02557641732191
107	mVC2	MCM10	1.00333939093857
108	mVC2	POSTN	1.00258782468408
109	mVC2	CDC20	0.976872915539516
110	mVC2	CENPW	0.963433945827536
111	mVC2	CDKN3	0.950818283586947
112	mVC2	MND1	0.933611092925302
113	mVC2	CENPM	0.91894491601098
114	mVC2	MCM5	0.899789603287684
115	mVC2	CDC6	0.890621891331597
116	mVC2	CCNB1	0.870292473569371
117	mVC2	REM1	0.8546988643825
118	mVC2	PTTG1	0.846520188741213
119	mVC2	SPC24	0.838700820689066
120	mVC2	OIP5	0.834903313538064
121	mVC2	NPTX2	0.82719982915085
122	mVC2	GINS2	0.802645780544768
123	mVC2	PBK	0.793653725399758
124	mVC2	TACC3	0.791006122205778
125	mVC2	SNRPD2	0.783040283738049
126	mVC2	ZWINT	0.782907966796682
127	mVC2	TK1	0.771855571117273
128	mVC2	RPL36	0.755849466776368
129	mVC2	MCM2	0.74990418746913
130	mVC2	POLE2	0.722594292067627
131	mVC2	RPL35	0.709898527069657
132	mVC2	RPS29	0.709723715953589
133	mVC2	RPS19	0.708829125085429
134	mVC2	RNASEH2A	0.707310350900715
135	mVC2	DTL	0.704042297313344
136	mVC2	NME2	0.702799436400486
137	mVC2	RPS5	0.700530781271316
138	mVC2	DPP4	0.69920730727598
139	mVC2	TUBA1B	0.693728675630402
140	mVC2	RPS15	0.691741971399995
141	mVC2	RPSA	0.664036786131466
142	mVC2	RPS28	0.652859745572319
143	mVC2	FEN1	0.647484386768832
144	mVC2	CLDND2	0.64242276673918
145	mVC2	CKS1B	0.640526326888136
146	mVC2	SLIRP	0.640199440363862
147	mVC2	RPL28	0.639870867185128
148	mVC2	MYBL2	0.639826472891607
149	mVC2	CENPK	0.637462573369671
150	mVC2	RPL18A	0.63541866291228
151	mVC2	NDUFA3	0.628877294225811
152	mVC2	EEF1B2	0.62795251770904
153	mVC2	EXO1	0.627384404301198
154	mVC2	ARHGAP22	0.625734200096651
155	mVC2	RPL18	0.624422977315768
156	mVC2	CENPN	0.62268749102635
157	mVC2	CHAF1B	0.621264028775408
158	mVC2	DCTPP1	0.62040966317302
159	mVC2	RPLP0	0.619471628885382
160	mVC2	TMSB4X	0.619366661960185
161	mVC2	CHAF1A	0.617438940810857
162	mVC2	LSM4	0.614694206507025
163	mVC2	RPS21	0.60802075804623
164	mVC2	RPS12	0.602842412307821
165	mVC2	CHEK1	0.597485850358656
166	mVC2	RPL29	0.594149921793625
167	mVC2	RPL23A	0.593471426090966
168	mVC2	COX8A	0.59208512936973
169	mVC2	RPS18	0.5917194696458
170	mVC2	LRR1	0.591513313914724
171	mVC2	MCM3	0.588029989212692
172	mVC2	CKB	0.585220890858275
173	mVC2	RPL39	0.584730477602609
174	mVC2	RPL12	0.584221020835251
175	mVC2	POC1A	0.584151066694812
176	mVC2	EIF5A	0.583172507296423
177	mVC2	RPLP1	0.583156565983031
178	mVC2	BOLA2B	0.58190102906733
179	mVC2	RUVBL2	0.58005834917647
180	mVC2	RPS6	0.578980380094429
181	mVC2	SLC25A5	0.578067881251652
182	mVC2	RPS9	0.57588374472618
183	mVC2	AHCY	0.573457198070336
184	mVC2	SNRPE	0.567330087766394
185	mVC2	PFN1	0.567145092217603
186	mVC2	LSM7	0.567003085473218
187	mVC2	RPL41	0.56652138112585
188	mVC2	PRMT1	0.564959236754854
189	mVC2	SHCBP1	0.564876237934502
190	mVC2	NME1	0.563413683871788
191	mVC2	RPL27	0.562329995971407
192	mVC2	ASF1B	0.561216268821496
193	mVC2	GGH	0.554168937191072
194	mVC2	RPL32	0.549804358808935
195	mVC2	POLD1	0.549024818025306
196	mVC2	RPL36A	0.547623147909622
197	mVC2	RPS11	0.546764850889803
198	mVC2	RPLP2	0.546284123626811
199	mVC2	RPS27	0.546222694119562
200	mVC2	RPL7A	0.540523604120485
201	mVC3	FN1	1.16566951409588
202	mVC3	SPOCD1	1.12552226639813
203	mVC3	COL5A1	1.08494492539374
204	mVC3	SCN7A	1.02233930097495
205	mVC3	MYOF	0.996404087447516
206	mVC3	GRIA1	0.968159587792801
207	mVC3	RBM47	0.963783113543598
208	mVC3	NEBL	0.962628666652519
209	mVC3	GALNT15	0.952100629273699
210	mVC3	IL32	0.947463923783498
211	mVC3	APOE	0.93593969689867
212	mVC3	C3	0.905270329702729
213	mVC3	COL6A2	0.902829808550295
214	mVC3	PDGFRB	0.888435902767635
215	mVC3	CHI3L1	0.859002749133656
216	mVC3	ABCC3	0.850187082429238
217	mVC3	SERPINE1	0.838593378465512
218	mVC3	ITGA3	0.815937186194548
219	mVC3	AXL	0.805716336159477
220	mVC3	CHRNA9	0.805638096571488
221	mVC3	GBP2	0.750717809368455
222	mVC3	AHNAK	0.747864880736189
223	mVC3	SOD2	0.744483222997555
224	mVC3	MAP3K5	0.743368360459224
225	mVC3	GBP3	0.742245569820541
226	mVC3	C6orf141	0.712104896164886
227	mVC3	LGR6	0.707400666333281
228	mVC3	GBP1	0.70658963871769
229	mVC3	EPHA5	0.704479282251272
230	mVC3	SEC14L2	0.695101615749121
231	mVC3	AQP4	0.680551158119397
232	mVC3	PROS1	0.673124827841245
233	mVC3	ID3	0.659928266108955
234	mVC3	HTRA1	0.650722112611668
235	mVC3	CHI3L2	0.646700634139836
236	mVC3	BHLHE41	0.636696564859086
237	mVC3	CRYAB	0.627849524861645
238	mVC3	DBX2	0.622951177588455
239	mVC3	ELMOD1	0.613636909195715
240	mVC3	CPE	0.605952171728185
241	mVC3	TIMP4	0.603997911332076
242	mVC3	ITGB4	0.599165907120733
243	mVC3	CD44	0.596655429907838
244	mVC3	TMEM150A	0.573407452110498
245	mVC3	C1S	0.564927529085864
246	mVC3	SRPX2	0.563388964259489
247	mVC3	C1R	0.561439689179876
248	mVC3	COL6A1	0.554174270022326
249	mVC3	CMYA5	0.549222522981256
250	mVC3	SLC25A18	0.543659120030477
251	mVC3	THBS2	0.530414312190708
252	mVC3	BTN3A3	0.524915763239367
253	mVC3	ADORA1	0.524540385918961
254	mVC3	TIMP3	0.524029912359432
255	mVC3	FAM20C	0.520894549421464
256	mVC3	MVP	0.51820085040516
257	mVC3	IRS2	0.517452604585846
258	mVC3	ANXA1	0.50304020929448
259	mVC3	STOM	0.500882027485964
260	mVC3	ITGA5	0.496282188102087
261	mVC3	ABCA1	0.49179531009646
262	mVC3	TENM4	0.488622655114615
263	mVC3	ITGAV	0.488458656631456
264	mVC3	PFKFB3	0.487826906209409
265	mVC3	LGALS3	0.484967771230527
266	mVC3	MAF	0.482327413388218
267	mVC3	ZFP36L2	0.481330274613307
268	mVC3	ACTN1	0.48037046787101
269	mVC3	SPOCK2	0.479522283659801
270	mVC3	PDZD2	0.47919965281863
271	mVC3	GPR137B	0.477304932532216
272	mVC3	APOL6	0.476779156636156
273	mVC3	ADAMTS9	0.476010437676596
274	mVC3	LRP10	0.474459435946613
275	mVC3	CA12	0.472106938400511
276	mVC3	ARHGEF17	0.470942461087735
277	mVC3	NTRK2	0.463819435829789
278	mVC3	APOL2	0.457648047624982
279	mVC3	SPARC	0.457328369752355
280	mVC3	MTMR11	0.455132726810154
281	mVC3	SMOX	0.451183945724091
282	mVC3	SLC4A4	0.451108238711717
283	mVC3	RAB31	0.4449456033747
284	mVC3	OSBPL3	0.443713244145291
285	mVC3	NFKBIA	0.442461178677755
286	mVC3	DIRAS3	0.440642533792079
287	mVC3	LAMB2	0.438888791084625
288	mVC3	SLC6A9	0.427676735670498
289	mVC3	PARP14	0.427245543926781
290	mVC3	PLEKHG1	0.424049646639189
291	mVC3	POLD4	0.422969834236156
292	mVC3	TRIM22	0.421863543147876
293	mVC3	EPAS1	0.415561112143038
294	mVC3	ATP13A4	0.41491007961135
295	mVC3	CA13	0.411132257254705
296	mVC3	STAT2	0.410714319083884
297	mVC3	PTGFRN	0.408143190924776
298	mVC3	RAMP1	0.406185245067154
299	mVC3	SIPA1L1	0.40547406813149
300	mVC3	SAMD9L	0.403456706451702
